# Synaptic and dendritic architecture of different types of hippocampal somatostatin interneurons

**DOI:** 10.1101/2023.05.14.540675

**Authors:** Virág Takács, Zsuzsanna Bardóczi, Áron Orosz, Abel Major, Luca Tar, Péter Berki, Péter Papp, Márton I. Mayer, Hunor Sebők, Luca Zsolt, Katalin E. Sos, Szabolcs Káli, Tamás F. Freund, Gábor Nyiri

## Abstract

GABAergic inhibitory neurons fundamentally shape the activity and plasticity of cortical circuits. A major subset of these neurons contains somatostatin (SOM); these cells play crucial roles in neuroplasticity, learning and memory in many brain areas including the hippocampus, and are implicated in several neuropsychiatric diseases and neurodegenerative disorders. Two main types of SOM-containing cells in area CA1 of the hippocampus are oriens-lacunosum-moleculare (OLM) cells and hippocampo-septal (HS) cells. These cell types show many similarities in their soma-dendritic architecture, but they have different axonal targets, display different activity patterns *in vivo* and are thought to have distinct network functions. However, a complete understanding of the functional roles of these interneurons requires a precise description of their intrinsic computational properties and their synaptic interactions. In the current study we generated, analyzed and make available several key datasets that enable a quantitative comparison of various anatomical and physiological properties of OLM and HS cells in mouse. The dataset includes detailed scanning electron microscopy-based 3-dimensional reconstructions of OLM and HS cells along with their excitatory and inhibitory synaptic inputs. Combining this core dataset with other anatomical data, patch-clamp electrophysiology and compartmental modeling, we examined the precise morphological structure, inputs, outputs, and basic physiological properties of these cells. Our results highlight key differences between OLM and HS cells, particularly regarding the density and distribution of their synaptic inputs and mitochondria. For instance, we estimated that an OLM cell receives about 8400, whereas an HS cell about 15600 synaptic inputs, about 16% of which are GABAergic. Our data and models provide insight into the possible basis of the different functionality of OLM and HS cell types and supply essential information for more detailed functional models of these neurons and the hippocampal network.
