## Supporting for "Synaptic and dendritic architecture of different types of hippocampal somatostatin interneurons": S1_Data.xlsx

### Sheet: Sheet1
ID on figure 2	Segment ID	Distance of the proximal starting point of the dendritic segment from soma [um]
1	OL281-02-1R	23.13
2	OL281-02-1BP	28
3	OL281-03-1B	28
4	OL281-03-1A	28
5	OL301-01-1R	0
6	OL301-01-1BP	6
7	OL301-02-2A	6
8	OL301-01-2R	0
9	OL301-01-2BP	34.2
10	OL301-02-1A	36
11	OL301-02-1B	36
12	OL281-01-1R	1
13	OL281-01-1BP	19.6
14	OL281-02-2A	19.6
15	OL281-02-2B	19.6
16	OL281-01-2	1
17	OL281-01-3	3
18	OL281-01-3BP	11
19	OL281-02-1A	10.5
20	OL272-01-2	9
21	OL281-02-3	9.34
22	OL274-01-4	13.3
23	OL276-01-7	15.6
24	OL273-01-3R	27
25	OL301-02-2BP	27.9
26	OL301-03-2A	27.9
27	OL301-03-2B	27.9
28	OL301-02-1	31.78
29	OL273-02-1A	32.5
30	OL273-02-1B	32.5
31	OL301-03-1	35.91
32	OL281-14-1_split1	135.39
33	OL281-14-1_split2	155.96
34	OL301-14-1	114.48
35	OL301-13-1R	125
36	OL301-13-1BP	155.9
37	OL301-14-2B	150
38	OL301-14-2A	150
39	OL221-12-1R	177
40	OL221-12-1BP	180
41	OL221-13-1B	180
42	OL221-13-1A	180
43	OL281-25-1	186.56
44	OL301-24-1	180.22
45	OL221-23-3	200
46	OL281-26-1R	200
47	OL281-26-1BP	202.3
48	OL281-27-1B	202.3
49	OL281-27-1A	202.3
50	OL222-24-1	204
51	OL222-23-2	221
52	OL281-27-1	230.26
53	OL281-37-1_split1	244.7
54	OL281-37-1_split2	281.65
55	OL221-23-1	289.6
56	OL222-25-1	291.6
57	OL222-34-2	322
58	OL221-34-1R	346
59	OL221-35-1A	356
60	OL302-46-1BP	396
61	OL302-47-1R	395.7
62	OL302-47-1BP	410.9
63	OL302-48-1A	410.9
64	OL302-48-1B	410.9
65	HS141-01-1R	5.3
66	HS141-01-1BP	13.3
67	HS141-02-2A	13.3
68	HS141-02-2B	13.3
69	HS111-02-4A	10
70	HS181-x2	33
71	HS141-02-3	38.4
72	HS131-01-1	43.1
73	HS131-01-1BP	52
74	HS131-02-2A	52.4
75	HS131-02-2B	52.4
76	HS141-02-1	58.3
77	HS131-02-1	60
78	HS131-02-2	70
79	HS131-14-1	104.9
80	HS181-17-1A	113.7
81	HS131-34-1	179.4
82	HS181-17-1BP	127
83	HS181-18-1A	127.3
84	HS181-18-1BP	136
85	HS181-19-1A	135.9
86	HS131-15-1	149.6
87	HS141-13-1R	166
88	HS141-13-BP	187
89	HS141-14-1B	187
90	HS141-14-1A	187
91	HS131-23-1	199.4
92	HS141-24-2AR	200
93	HS141-25-1B	215.8
94	HS141-24-2B	200
95	HS141-25-1A	207
96	HS141-23-1R	200.7
97	HS141-23-1BP	204
98	HS141-24-1A	208
99	HS141-24-1B	208
100	HS131-25-1	215.7
101	HS131-24-1	226.7
102	HS132-24-1	259
103	HS133-25-1R	285.9
104	HS133-25-1BP	304
105	HS133-36-1B	304.4
106	HS133-36-1A	304.4
107	HS181-35-1	308
108	HS141-44-1A	406
