## Supporting for "Synaptic and dendritic architecture of different types of hippocampal somatostatin interneurons": S5_Data.xlsx

### Sheet: Summary
Animal ID	Soma ID	OLM or HS?	Main dend. segment ID	shaft or branching point	Location of the segment	Segment ID		Distance from soma um	Dendritic order before branching point	Dendrite volume without mito	Dendrite volume with mito	Dendrite surface area	Mito volume / dendrite volume	number of Gephyrin NEG synapses/um2 dendrite	NEG syn size [MED]	NEG syn size [lower quart]	NEG syn size [upper quart]	NEG syn size /um2 surface	number of Gephyrin POS synapses/um2 dendrite	POS syn size [MED]	POS syn size [lower quart]	POS syn size [upper quart]	POS syn size /um2 surface
14	141	HS	BP	branching point	str. oriens / alveus	HS141-13-BP	link	187	3	3.25688	5.34911	25.3185	0.391137	0.868929	0.0943578	0.05707	0.172858	0.0936186	0.0789935	0.492468	0.352834	0.632103	0.0389018
14	141	HS	1BP	branching point	str. oriens / alveus	HS141-23-1BP	link	204	3	4.17637	5.93554	16.627	0.296379	0.842004	0.134001	0.0839341	0.176472	0.111247	0.0601431	0.0372593	0.0372593	0.0372593	0.00224089
14	141	HS	1BP	branching point	str. oriens / alveus	HS141-01-1BP	link	13.3	1	17.3259	19.8576	43.6677	0.127495	0.595405	0.0974845	0.0751165	0.144517	0.0640075	0.114501	0.201874	0.155767	0.202911	0.0221583
13	131	HS	1BP	branching point	str. oriens / alveus	HS131-01-1BP	link	52	1	0.462279	5.9061	20.7418	0.921729	0.626753	0.16643	0.125209	0.260713	0.133654	0.0964236	0.400557	0.379476	0.421637	0.0386231
13	133	HS	1BP	branching point	str. oriens / alveus	HS133-25-1BP	link	304	5	1.99578	2.51602	13.4242	0.206774	0.521446	0.151691	0.120465	0.197484	0.0813793	0.148985	0.0640695	0.0606465	0.0674925	0.00954537
18	181	HS	1BP	branching point	str. oriens / alveus	HS181-17-1BP	link	127	7	0.829552	1.03504	5.81327	0.198532	2.92434	0.0338752	0.0205593	0.0416349	0.106234	0.51606	0.0523994	0.0403951	0.0595522	0.0253722
18	181	HS	1BP	branching point	str. oriens / alveus	HS181-18-1BP	link	136	8	0.391062	0.697321	5.05453	0.439193	2.76979	0.0498915	0.0334993	0.0599832	0.129929	0.395685	0.0510581	0.0462179	0.0558983	0.0202029

### Sheet: Explanation
Explanation of the data arrangement in this file	This is the ID of the dendrite		Raw full dendritic segment DATA from Blender software	Object	volume [um3]	surface area [um2]	Raw NEG synaptic DATA from Blender software	Object	surface area [um2]	Raw POS synaptic DATA from Blender software	Object	surface area [um2]
Location of the segment	xxx		Dendrite without mitochondria		xxxx	xxx
Distance from soma um	x			Dendrite	xxxx	xxx		number of gephyrin negative synapses			number of gephyrin positive synapses
Dendritic order before BP	xxx			All mito	xxxx	xxx		Median size of NEG synapses			Median size of POS synapses
Mito volume / um3 dendrite	xxx			mito1	xxxx	xxx		Lower quart in size for NEG synapses			Lower quart in size for POS synapses
NEG syn size /um2 surface	xxx			mito2	xxxx	xxx		Upper quart in size for NEG synapses			Upper quart in size for POS synapses
POS syn size /um2 surface	xxx			mito3	xxxx	xxx		All synaptic surfaces for NEG synapses			All synaptic surfaces for POS synapses
				mito4	xxxx	xxx		syn008			synGABA004
				mito5	xxxx	xxx		syn034			synGABA003
				mito6	xxxx	xxx		syn037			synGABA007
				mito7	xxxx	xxx
				mito8	xxxx	xxx
				mito9	xxxx	xxx
				mito10	xxxx	xxx
				These are data from
				Blender's built in 3D volume
				measurements
				volumes and surfaces are
				calculated for the
				whole dendritic segment
				without mitochondrial volumes
				and
				calculated for the
				whole dendritic segment
				and
				calculated for the
				sum of all mitochondria
				and
				only the volume
				calculated for
				individual mitochondria

### Sheet: HS141-13-BP
Dendrite segment ID	HS141-13-BP		Raw full dendritic segment DATA from Blender software	Object	volume [um3]	surface area [um2]	Raw NEG synaptic DATA from Blender software	Object	surface area [um2]	Raw POS synaptic DATA from Blender software	Object	surface area [um2]
Location of the segment	str. oriens / alveus		Dend. minus mitochondria volume		3.25688	25.3185
Distance from soma um	187			Dendrite	5.34911	25.3185		number syn	22		number syn	2
Dendritic order before BP	3			All mito	2.09223	0		Median	0.0943578		Median	0.492468
Mito volume / um3 dendrite	0.391137			M10.000_cut	0.775862			Lower quart	0.05707		Lower quart	0.352834
NEG syn size /um2 surface	0.0936186			M6.000_cut	1.31637			Upper quart	0.172858		Upper quart	0.632103
POS syn size /um2 surface	0.0389018							All syn	2.37029		All syn	0.984936
								syn019.002	0.121856		synGABA004.002	0.771737
								syn020.002	0.0546184		synGABA013.002	0.213199
								syn021.002	0.064425
								syn022.002	0.194564
								syn023.002	0.113949
								syn102.002	0.0760238
								syn103.002	0.0370001
								syn104.002	0.0898951
								syn105.002	0.181403
								syn106.002	0.074146
								syn107.002	0.196106
								syn108.002	0.201161
								syn109.002	0.104311
								syn110.002	0.147225
								syn237.002	0.0518341
								syn240.002	0.18615
								syn241.002	0.0783757
								syn242.002	0.184161
								syn243.002	0.0988204
								syn245.002	0.0468027
								syn246.002	0.0340295
								syn247.002	0.033429

### Sheet: HS141-23-1BP
Dendrite segment ID	HS141-23-1BP		Raw full dendritic segment DATA from Blender software	Object	volume [um3]	surface area [um2]	Raw NEG synaptic DATA from Blender software	Object	surface area [um2]	Raw POS synaptic DATA from Blender software	Object	surface area [um2]
Location of the segment	str. oriens / alveus		Dend. minus mitochondria volume		4.17637	16.627
Distance from soma um	204			Dendrite	5.93554	16.627		number syn	14		number syn	1
Dendritic order before BP	3			All mito	1.75917	0		Median	0.134001		Median	0.0372593
Mito volume / um3 dendrite	0.296379			branching MITO_cut	0.0158961			Lower quart	0.0839341		Lower quart	0.0372593
NEG syn size /um2 surface	0.111247			branching MITO.001_cut	1.06786			Upper quart	0.176472		Upper quart	0.0372593
POS syn size /um2 surface	0.00224089			branching MITO.002_cut	0.675412			All syn	1.8497		All syn	0.0372593
								syn116.001	0.106498		syn109GABA.001	0.0372593
								syn111.001	0.0577293
								syn104.001	0.0326782
								syn110.001	0.176871
								syn107.001	0.0728256
								syn106.001	0.208765
								syn108.001	0.0816299
								syn112.001	0.0908466
								syn103.001	0.135328
								syn113.001	0.132675
								syn105.001	0.211286
								syn102.001	0.151158
								syn090.001	0.216136
								syn091.001	0.175275

### Sheet: HS141-01-1BP
Dendrite segment ID	HS141-01-1BP		Raw full dendritic segment DATA from Blender software	Object	volume [um3]	surface area [um2]	Raw NEG synaptic DATA from Blender software	Object	surface area [um2]	Raw POS synaptic DATA from Blender software	Object	surface area [um2]
Location of the segment	str. oriens / alveus		Dend. minus mitochondria volume		17.3259	43.6677
Distance from soma um	13.3			Dendrite	19.8576	43.6677		number syn	26		number syn	5
Dendritic order before BP	1			All mito	2.53175	0		Median	0.0974845		Median	0.201874
Mito volume / um3 dendrite	0.127495			new mito.040	0.0910985			Lower quart	0.0751165		Lower quart	0.155767
NEG syn size /um2 surface	0.0640075			new mito.041	0.0229184			Upper quart	0.144517		Upper quart	0.202911
POS syn size /um2 surface	0.0221583			new mito.042	0.201119			All syn	2.79506		All syn	0.967603
				new mito.044	0.0425401			sy072	0.0660927		synGABA017	0.202911
				new mito.047	0.524393			syn031	0.181069		synGABA018	0.303769
				new mito.052	0.076907			syn032	0.141946		synGABA019	0.155767
				new mito.054	0.0157103			syn035	0.0757773		synGABA020	0.201874
				new mito.078	0.00756736			syn037	0.110732		synGABA021	0.103283
				new mito.043Cut	0.107783			syn039	0.0866476
				new mito.045Cut	0.711634			syn040	0.217557
				new mito.046Cut	0.381401			syn041	0.0806881
				new mito.048Cut	0.0796656			syn042	0.158771
				new mito.049Cut	0.151567			syn044	0.0450409
				new mito.050Cut	0.0165467			syn045	0.0388738
				new mito.051Cut	0.0492877			syn046	0.123854
				new mito.053Cut	0.0516106			syn047	0.0988332
								syn048	0.0654573
								syn049	0.0961358
								syn062	0.155956
								syn069	0.0748963
								syn070	0.0932709
								syn071	0.145374
								syn073	0.116481
								syn074	0.150997
								syn079	0.0316171
								syn079	0.210455
								syn080	0.0776847
								syn081	0.0307489
								syn097	0.120107

### Sheet: HS131-01-1BP
Dendrite segment ID	HS131-01-1BP		Raw full dendritic segment DATA from Blender software	Object	volume [um3]	surface area [um2]	Raw NEG synaptic DATA from Blender software	Object	surface area [um2]	Raw POS synaptic DATA from Blender software	Object	surface area [um2]
Location of the segment	str. oriens / alveus		Dend. minus mitochondria volume		0.462279	20.7418
Distance from soma um	52			Dendrite	5.9061	20.7418		number syn	13		number syn	2
Dendritic order before BP	1			All mito	5.44382	0		Median	0.16643		Median	0.400557
Mito volume / um3 dendrite	0.921729			mito08.001_cut	2.79129			Lower quart	0.125209		Lower quart	0.379476
NEG syn size /um2 surface	0.133654			mito09.002_cut	1.8479			Upper quart	0.260713		Upper quart	0.421637
POS syn size /um2 surface	0.0386231			mito10.003_cut	0.693767			All syn	2.77222		All syn	0.801113
				mito11.001_cut	0.110859			syn054.001	0.260713		synGABA14.001	0.358396
								syn055.001	0.321916		synGABA22.001	0.442717
								syn056.001	0.135893
								syn058.001	0.16643
								syn059.001	0.0595458
								syn060.001	0.198058
								syn061.001	0.683011
								syn064.001	0.153468
								syn066.001	0.125209
								syn067.001	0.0942288
								syn068.001	0.280863
								syn069.001	0.252203
								syn097.001	0.0406841

### Sheet: HS133-25-1BP
Dendrite segment ID	HS133-25-1BP		Raw full dendritic segment DATA from Blender software	Object	volume [um3]	surface area [um2]	Raw NEG synaptic DATA from Blender software	Object	surface area [um2]	Raw POS synaptic DATA from Blender software	Object	surface area [um2]
Location of the segment	str. oriens / alveus		Dend. minus mitochondria volume		1.99578	13.4242
Distance from soma um	304			Dendrite	2.51602	13.4242		number syn	7		number syn	2
Dendritic order before BP	5			All mito	0.520249	0		Median	0.151691		Median	0.0640695
Mito volume / um3 dendrite	0.206774			MITO.007	0.0212001			Lower quart	0.120465		Lower quart	0.0606465
NEG syn size /um2 surface	0.0813793			MITO.009	0.000246114			Upper quart	0.197484		Upper quart	0.0674925
POS syn size /um2 surface	0.00954537			MITO.010	0.299912			All syn	1.09245		All syn	0.128139
				MITO.012	0.19889			syn022.001	0.0893081		synGABA009.001	0.0709155
								syn023.001	0.196071		synGABA010.001	0.0572235
								syn024.001	0.151621
								syn025.001	0.0455532
								syn031.001	0.259311
								syn032.001	0.198897
								syn033.001	0.151691

### Sheet: HS181-17-1BP
Dendrite segment ID	HS181-17-1BP		Raw full dendritic segment DATA from Blender software	Object	volume [um3]	surface area [um2]	Raw NEG synaptic DATA from Blender software	Object	surface area [um2]	Raw POS synaptic DATA from Blender software	Object	surface area [um2]
Location of the segment	str. oriens / alveus		Dend. minus mitochondria volume		0.829552	5.81327
Distance from soma um	127			Dendrite	1.03504	5.81327		number syn	17		number syn	3
Dendritic order before BP	7			All mito	0.205489	0		Median	0.0338752		Median	0.0523994
Mito volume / um3 dendrite	0.198532			MITO.001_cut	0.0984874			Lower quart	0.0205593		Lower quart	0.0403951
NEG syn size /um2 surface	0.106234			MITO.011	0.0147918			Upper quart	0.0416349		Upper quart	0.0595522
POS syn size /um2 surface	0.0253722			MITO.018_cut	0.077181			All syn	0.617569		All syn	0.147495
				MITO.019_cut	0.0150285			syn030	0.0690683		synGABA004	0.0523994
								syn034	0.0757899		synGABA005	0.0667051
								syn037	0.0197311		synGABA006	0.0283909
								syn038	0.0166982
								syn039	0.0205593
								syn040	0.0734873
								syn042	0.0416349
								syn043	0.0385408
								syn044	0.0263654
								syn045	0.0338752
								syn046	0.0285757
								syn048	0.00807255
								syn050	0.0344427
								syn051	0.0481739
								syn054	0.0306918
								syn061	0.0357801
								syn062	0.016082

### Sheet: HS181-18-1BP
Dendrite segment ID	HS181-18-1BP		Raw full dendritic segment DATA from Blender software	Object	volume [um3]	surface area [um2]	Raw NEG synaptic DATA from Blender software	Object	surface area [um2]	Raw POS synaptic DATA from Blender software	Object	surface area [um2]
Location of the segment	str. oriens / alveus		Dend. minus mitochondria volume		0.391062	5.05453
Distance from soma um	136			Dendrite	0.697321	5.05453		number syn	14		number syn	2
Dendritic order before BP	8			All mito	0.306259	0		Median	0.0498915		Median	0.0510581
Mito volume / um3 dendrite	0.439193			MITO.010_cut	0.206375			Lower quart	0.0334993		Lower quart	0.0462179
NEG syn size /um2 surface	0.129929			MITO.017	0.0146359			Upper quart	0.0599832		Upper quart	0.0558983
POS syn size /um2 surface	0.0202029			MITO.021_cut	0.0852478			All syn	0.656732		All syn	0.102116
								syn163partial	0.0425335		synGABA017	0.0413776
								syn164partial	0.0192296		synGABA022	0.0607385
								syn078	0.0585748
								syn079	0.0642082
								syn082	0.0312501
								syn084	0.0382154
								syn085	0.0309204
								syn112	0.034249
								syn158	0.0491214
								syn159	0.0261801
								syn160	0.0517656
								syn161	0.0799982
								syn162	0.0798241
								syn166	0.0506615
