## Supporting for "Synaptic and dendritic architecture of different types of hippocampal somatostatin interneurons": S6_Data.xlsx

### Sheet: Summary - Whole Somata
Animal ID	Soma ID	OLM or HS?	full or partial?	Location of the Soma	Soma ID	Soma volume (um3)	Nucleus volume (um3)	Soma surface area (um2)	Nucleus surface area (um2)	Soma-nucleus volume (um3)	Mito% in Soma-nucleus volume	Mito volume (um3)	Citoplasm. (=soma -nucl.-mito) volume (um3)
#22--2001072	1	OLM	Full	str. oriens / alveus	OL_soma1	1779.79	640.44	854.867	556.617	1139.35	0.0730239	83.2001	1056.15
#22--2001072	3	OLM	Full	str. oriens / alveus	OL_soma3	1565.14	535.846	900.207	593.43	1029.29	0.0815517	83.9407	945.354
#22--2001072	4	OLM	Full	str. oriens / alveus	OL_soma4	1541.4	486.376	570.823	447.077	1055.02	0.0623349	65.7646	989.256
#14--2001063	1	HS	Full	str. oriens / alveus	HS_soma1	2100.97	596.437	973.473	519.423	1504.54	0.0889294	133.798	1370.74
#13--2001062	2	HS	Full	str. oriens / alveus	HS_soma2	1525.82	564.204	972.295	515.823	961.621	0.0652947	62.7887	898.832
#14--2001063	3	HS	Full	str. oriens / alveus	HS_soma3	1449.77	639.293	767.66	422.013	810.479	0.0804179	65.1771	745.302
These somata were reconstructed only for estimating whole soma parameters

### Sheet: Summary - Partial Somata
Animal ID	Soma ID	OLM or HS?	full or partial?	Location of the Soma	Soma ID		Soma volume with mito	Soma surface area	number of Gephyrin NEG synapses/um2 Soma	NEG syn size [MED]	NEG syn size [lower quart]	NEG syn size [upper quart]	NEG syn size /um2 surface	number of Gephyrin POS synapses/um2 Soma	POS syn size [MED]	POS syn size [lower quart]	POS syn size [upper quart]	POS syn size /um2 surface
#28-2006081	1	OLM	Partial	str. oriens / alveus	OL_somasyn1	link	726.09	327.241	0.333087	0.11533	0.0815739	0.161935	0.0477572	0.0825079	0.241963	0.130677	0.325986	0.0237586
#28-2006081	2	OLM	Partial	str. oriens / alveus	OL_somasyn2	link	929.938	581.339	0.177177	0.102601	0.0678046	0.168321	0.0213651	0.0154815	0.675754	0.584705	0.818453	0.00974073
#30-2006083	3	OLM	Partial	str. oriens / alveus	OL_somasyn3	link	695.857	281.689	0.216551	0.0929278	0.0719828	0.126833	0.0217185	0.0248501	0.190761	0.115709	0.347586	0.00604371
#23-2001073	4	OLM	Partial	str. oriens / alveus	OL_somasyn4	link	873.187	371.443	0.188454	0.14294	0.0879665	0.204987	0.0312272	0.0242298	0.180596	0.0739527	0.346607	0.00604517
#13--2001062	1	HS	Partial	str. oriens / alveus	HS_somasyn1	link	758.739	319.898	0.434513	0.0617069	0.041746	0.0986848	0.0316158	0.196938	0.0771491	0.0587338	0.135701	0.0211426
#13--2001062	2	HS	Partial	str. oriens / alveus	HS_somasyn2	link	818.995	374.104	0.243248	0.101782	0.0687562	0.145603	0.0270614	0.160383	0.0894119	0.064534	0.134065	0.0169114
#18--2102242	3	HS	Partial	str. oriens / alveus	HS_somasyn3	link	384.678	148.614	0.578682	0.0630879	0.0445279	0.0920935	0.039993	0.141306	0.125155	0.0786532	0.144966	0.0172895
#14--2001063	4	HS	Partial	str. oriens / alveus	HS_somasyn4	link	953.873	532.696	0.416748	0.071678	0.0580405	0.0988913	0.0346791	0.10888	0.0971965	0.0663358	0.13384	0.0118464
These somata were reconstructed only only partially but all synapses were reconstracted on them

### Sheet: OL_somasyn1
SOMA ID	OL_somasyn1		Raw full cellular segment DATA from Blender software	Object	volume [um3]	surface area [um2]	Raw NEG synaptic DATA from Blender software	Object	surface area [um2]	Raw POS synaptic DATA from Blender software	Object	surface area [um2]
Location of the cell	str. oriens / alveus			Cell	726.09	327.241
NEG syn size /um2 surface	0.0477572							number syn	109		number syn	27
POS syn size /um2 surface	0.0237586							Median	0.11533		Median	0.241963
								Lower quart	0.0815739		Lower quart	0.130677
								Upper quart	0.161935		Upper quart	0.325986
								All syn	15.6281		All syn	7.77481
								syn1	0.117918		syn104_GABA	0.140888
								syn10	0.161935		syn106_GABA	0.619674
								syn100	0.0980684		syn109_GABA	0.128519
								syn101	0.0546932		syn118_GABA	0.25517
								syn102	0.0702015		syn123_GABA	0.0606069
								syn103	0.0324943		syn138_GABA	0.166236
								syn105	0.0815739		syn14_GABA	0.210219
								syn108	0.0845553		syn143_GABA	0.111483
								syn11	0.135057		syn144_GABA	0.303429
								syn110	0.136996		syn20_GABA	0.235378
								syn111	0.0930819		syn22_GABA	0.422306
								syn112	0.128304		syn27_GABA	0.773633
								syn113	0.0659068		syn28_GABA	0.498677
								syn114	0.133004		syn29_GABA	0.2691
								syn115	0.0455441		syn31_GABA	0.0760364
								syn116	0.0268521		syn32_GABA	0.262719
								syn117	0.0424677		syn36_GABA	0.242141
								syn119	0.0426594		syn37_GABA	0.132835
								syn12	0.1014		syn44_GABA	0.440675
								syn120	0.0906757		syn54_GABA	0.348543
								syn121	0.10133		syn55_GABA	0.241963
								syn122	0.0920322		syn57_GABA	0.0853529
								syn124	0.26599		syn64_GABA	0.249735
								syn126	0.226026		syn73_GABA	0.0850475
								syn127	0.0367174		syn76_GABA	0.0705712
								syn128	0.145583		syn77_GABA	0.154781
								syn129	0.125337		syn84_GABA	1.18909
								syn13	0.252148
								syn130	0.128617
								syn131	0.0641996
								syn132	0.0328745
								syn133	0.103501
								syn134	0.0783145
								syn136	0.242968
								syn139	0.0550462
								syn140	0.219829
								syn141	0.0959011
								syn142	0.081185
								syn145	0.0916028
								syn146	0.101876
								syn15	0.19261
								syn16	0.26107
								syn17	0.0167488
								syn18	0.136695
								syn19	0.292115
								syn2	0.10028
								syn21	0.661182
								syn23	0.239799
								syn24	0.197725
								syn25	0.211749
								syn26	0.206264
								syn3	0.0842866
								syn30	0.110789
								syn33	0.161871
								syn34	0.137141
								syn35	0.128917
								syn38	0.11533
								syn39	0.130396
								syn4	0.265474
								syn40	0.203372
								syn41	0.13928
								syn42	0.193114
								syn43	0.0942517
								syn48	0.22037
								syn49	0.190147
								syn5	0.197473
								syn51	0.0628781
								syn52	0.0592925
								syn53	0.429039
								syn56	0.0509025
								syn58	0.0525468
								syn59	0.0865102
								syn6	0.241548
								syn60	0.116684
								syn61	0.0699749
								syn62	0.135944
								syn63	0.166211
								syn65	0.0572749
								syn66	0.122945
								syn67	0.0661042
								syn68	0.141993
								syn69	0.157337
								syn7	0.522055
								syn70	0.10095
								syn71	0.11483
								syn72	0.139007
								syn74	0.122992
								syn75	1.02992
								syn79	0.114516
								syn79	0.0861063
								syn8	0.133221
								syn80	0.0957854
								syn81	0.293978
								syn82	0.109937
								syn83	0.0677697
								syn85	0.0867337
								syn86	0.142801
								syn87	0.138782
								syn88	0.0404888
								syn9	0.0544862
								syn91	0.0256235
								syn92	0.0172297
								syn93	0.186687
								syn94	0.0978706
								syn95	0.155547
								syn96	0.0839018
								syn97	0.141833
								syn98	0.106038
								syn99	0.228944

### Sheet: OL_somasyn2
SOMA ID	OL_somasyn2		Raw full cellular segment DATA from Blender software	Object	volume [um3]	surface area [um2]	Raw NEG synaptic DATA from Blender software	Object	surface area [um2]	Raw POS synaptic DATA from Blender software	Object	surface area [um2]
Location of the cell	str. oriens / alveus			Cell	929.938	581.339
NEG syn size /um2 surface	0.0213651							number syn	103		number syn	9
POS syn size /um2 surface	0.00974073							Median	0.102601		Median	0.675754
								Lower quart	0.0678046		Lower quart	0.584705
								Upper quart	0.168321		Upper quart	0.818453
								All syn	12.4204		All syn	5.66267
								syn1	0.11959		syn112_GABA	0.584705
								syn10	0.242219		syn116_GABA	0.0163489
								syn100	0.10278		syn13_GABA	1.13121
								syn101	0.285802		syn29_GABA	0.818453
								syn102	0.0425106		syn5_GABA	0.606313
								syn103	0.0569675		syn55_GABA	0.764591
								syn105	0.0477813		syn60_GABA	0.921163
								syn106	0.0371814		syn64_GABA	0.675754
								syn107	0.056483		syn95_GABA	0.144124
								syn108	0.0604988
								syn109	0.0964692
								syn11	0.14582
								syn110	0.0540505
								syn111	0.0965464
								syn113	0.0427761
								syn114	0.190069
								syn115	0.29005
								syn117	0.0327041
								syn118	0.180911
								syn14	0.0916293
								syn15	0.151591
								syn16	0.1153
								syn17	0.182011
								syn18	0.104318
								syn19	0.035877
								syn2	0.107495
								syn20	0.316083
								syn24	0.123094
								syn25	0.0645884
								syn26	0.166704
								syn27	0.102601
								syn28	0.0825037
								syn3	0.228384
								syn30	0.0717902
								syn31	0.181265
								syn32	0.075816
								syn33	0.0656548
								syn34	0.0470582
								syn35	0.108
								syn36	0.0579136
								syn37	0.180007
								syn38	0.0966996
								syn39	0.169938
								syn4	0.0552186
								syn40	0.0823201
								syn41	0.0699545
								syn42	0.0975188
								syn43	0.120581
								syn44	0.119681
								syn45	0.143085
								syn46	0.182159
								syn47	0.202927
								syn48	0.0612662
								syn49	0.115589
								syn50	0.300876
								syn51	0.102988
								syn52	0.0762373
								syn53	0.0541837
								syn54	0.122271
								syn56	0.150249
								syn57	0.278784
								syn58	0.0889256
								syn59	0.0408663
								syn6	0.0568992
								syn61	0.0358891
								syn62	0.289141
								syn63	0.254985
								syn65	0.100544
								syn66	0.178578
								syn67	0.164454
								syn68	0.0654176
								syn69	0.226026
								syn7	0.0615892
								syn70	0.0971176
								syn71	0.210133
								syn72	0.079343
								syn74	0.182018
								syn75	0.179785
								syn76	0.0854423
								syn77	0.081528
								syn78	0.17074
								syn79	0.203943
								syn8	0.0410181
								syn80	0.133665
								syn81	0.0993635
								syn82	0.0877733
								syn83	0.100629
								syn84	0.126022
								syn85	0.138933
								syn86	0.101532
								syn87	0.0707557
								syn88	0.0226292
								syn89	0.0859517
								syn9	0.152887
								syn90	0.107045
								syn91	0.179503
								syn92	0.0525052
								syn93	0.130175
								syn94	0.0422865
								syn96	0.0765585
								syn97	0.0841997
								syn98	0.184816
								syn99	0.105322

### Sheet: OL_somasyn3
SOMA ID	OL_somasyn3		Raw full cellular segment DATA from Blender software	Object	volume [um3]	surface area [um2]	Raw NEG synaptic DATA from Blender software	Object	surface area [um2]	Raw POS synaptic DATA from Blender software	Object	surface area [um2]
Location of the cell	str. oriens / alveus			Cell	695.857	281.689
NEG syn size /um2 surface	0.0217185							number syn	61		number syn	7
POS syn size /um2 surface	0.00604371							Median	0.0929278		Median	0.190761
								Lower quart	0.0719828		Lower quart	0.115709
								Upper quart	0.126833		Upper quart	0.347586
								All syn	6.11786		All syn	1.70245
							partial.001	syn018	0.066185		synGABA026	0.21858
								syn008	0.136519		synGABA034	0.543561
								syn009	0.074079		synGABA035	0.190761
								syn010	0.0905225		synGABA060	0.170869
								syn011	0.0636984		synGABA095	0.476593
								syn017	0.103257		synGABA116	0.0605496
								syn019	0.0742259		synGABA117	0.0415334
								syn020	0.147314
								syn021	0.0297665
								syn022	0.057402
								syn023	0.107432
								syn024	0.126212
								syn025	0.0919858
								syn027	0.091388
								syn028	0.0905243
								syn029	0.136693
								syn030	0.0643724
								syn032	0.159105
								syn033	0.0610779
								syn035	0.128696
								syn036	0.133702
								syn037	0.0663978
								syn038	0.138937
								syn039	0.154423
								syn040	0.0925545
								syn041	0.181644
								syn042	0.109141
								syn043	0.0366729
								syn046	0.115426
								syn048	0.102656
								syn049	0.125957
								syn050	0.153677
								syn051	0.0435088
								syn052	0.125004
								syn053	0.112015
								syn055	0.102853
								syn056	0.0943189
								syn058	0.0931722
								syn059	0.0731036
								syn061	0.0706475
								syn062	0.0833988
								syn063	0.150624
								syn067	0.0861947
								syn068	0.0926833
								syn070	0.156469
								syn078	0.12601
								syn079	0.0724279
								syn080	0.179677
								syn081	0.123048
								syn093	0.137459
								syn093	0.0783717
								syn094	0.0699197
								syn095	0.0830304
								syn114	0.190994
								syn115	0.120756
								syn118	0.0822026
								syn119	0.0515095
								syn121	0.0444167
								syn122	0.047208
								syn126	0.049661
								syn44	0.0655328

### Sheet: OL_somasyn4
SOMA ID	OL_somasyn4		Raw full cellular segment DATA from Blender software	Object	volume [um3]	surface area [um2]	Raw NEG synaptic DATA from Blender software	Object	surface area [um2]	Raw POS synaptic DATA from Blender software	Object	surface area [um2]
Location of the cell	str. oriens / alveus			Cell	873.187	371.443
NEG syn size /um2 surface	0.0312272							number syn	70		number syn	9
POS syn size /um2 surface	0.00604517							Median	0.14294		Median	0.180596
								Lower quart	0.0879665		Lower quart	0.0739527
								Upper quart	0.204987		Upper quart	0.346607
								All syn	11.5991		All syn	2.24544
								syn001	0.130082		syn018_GABA	0.703773
								syn002	0.400317		syn024_GABA	0.180596
								syn003	0.265666		syn044_GABA	0.169979
								syn004	0.156206		syn060_GABA	0.292766
								syn005	0.22883		syn072_GABA	0.0739527
								syn006	0.156726		syn086_GABA	0.0557485
								syn007	0.380137		syn088_GABA	0.0459973
								syn008	0.183869		syn091_GABA	0.376018
								syn009	0.386567		syn092_GABA	0.346607
								syn010	0.180322
								syn011	0.0795678
								syn012	0.174256
								syn013	0.335265
								syn014	0.155726
								syn015	0.223717
								syn016	0.338594
								syn017	0.350972
								syn022	0.340415
								syn023	0.111998
								syn025	0.184215
								syn026	0.151347
								syn027	0.0851675
								syn030	0.0727086
								syn031	0.0891375
								syn032	0.110091
								syn033	0.130722
								syn034	0.164347
								syn035	0.124345
								syn036	0.131476
								syn040	0.105729
								syn041	0.488926
								syn042	0.246068
								syn043	0.11294
								syn045	0.0928643
								syn046	0.156259
								syn047	0.109969
								syn048	0.186635
								syn049	0.0597451
								syn050	0.156565
								syn051	0.089919
								syn052	0.0902332
								syn053	0.0877012
								syn054	0.0489352
								syn059	0.0788371
								syn061	0.156299
								syn062	0.265899
								syn063	0.0646757
								syn064	0.184606
								syn065	0.183557
								syn066	0.281541
								syn067	0.211104
								syn071	0.0885753
								syn074	0.15479
								syn075	0.15479
								syn075	0.478235
								syn076	0.0939993
								syn077	0.042535
								syn078	0.214342
								syn080	0.224031
								syn084	0.0683658
								syn085	0.0651058
								syn087	0.0688604
								syn089	0.0684078
								syn090	0.046649
								syn093	0.134533
								syn094	0.129026
								syn095	0.0777639
								syn096	0.0795058
								syn097	0.0400397
								syn098	0.0877635

### Sheet: HS_somasyn1
Soma ID	HS141-13-BP		Raw full cellular segment DATA from Blender software	Object	volume [um3]	surface area [um2]	Raw NEG synaptic DATA from Blender software	Object	surface area [um2]	Raw POS synaptic DATA from Blender software	Object	surface area [um2]
Location of the cell	str. oriens / alveus			Cell	758.739	319.898
NEG syn size /um2 surface	0.0316158							number syn	139		number syn	63
POS syn size /um2 surface	0.0211426							Median	0.0617069		Median	0.0771491
								Lower quart	0.041746		Lower quart	0.0587338
								Upper quart	0.0986848		Upper quart	0.135701
								All syn	10.1138		All syn	6.76347
								syn_unid002	0.0900022		synGABA001	0.0584746
								syn_unid003	0.0474267		synGABA002	0.102901
								syn005	0.0438722		synGABA003	0.0677889
								syn006	0.0855828		synGABA004	0.145087
								syn007	0.073118		synGABA005	0.0502329
								syn008	0.0818736		synGABA006	0.0628207
								syn009	0.0412569		synGABA007	0.109887
								syn010	0.0988481		synGABA010_DAB	0.379975
								syn011	0.188273		synGABA011	0.108731
								syn013	0.0404884		synGABA012	0.113934
								syn014	0.129379		synGABA015	0.149352
								syn015	0.14671		synGABA016	0.0505939
								syn016	0.0557797		synGABA017	0.0684127
								syn017	0.0426664		synGABA018	0.0703675
								syn021	0.0791249		synGABA019	0.118998
								syn022	0.0948033		synGABA020	0.038909
								syn024	0.119685		synGABA021	0.0476933
								syn027	0.0568044		synGABA022	0.0814943
								syn028	0.0379359		synGABA023	0.0733885
								syn029	0.10682		synGABA024	0.133571
								syn030	0.0723356		synGABA025	0.0707936
								syn035	0.102014		synGABA027	0.064498
								syn036	0.0756638		synGABA028	0.0819981
								syn037	0.116134		synGABA029	0.0731178
								syn038	0.0813489		synGABA030	0.128665
								syn039	0.120483		synGABA031	0.0771491
								syn040	0.074726		synGABA032	0.0703449
								syn041	0.0269031		synGABA033	0.0377171
								syn042	0.122288		synGABA034	0.0877131
								syn043	0.139124		synGABA035	0.0475223
								syn044	0.12278		synGABA036	0.0835544
								syn045	0.0982156		synGABA037	0.141578
								syn046	0.140175		synGABA038	0.0729698
								syn047	0.18399		synGABA039_DAB	0.314845
								syn048	0.0695726		synGABA040_DAB	0.41869
								syn049	0.111714		synGABA043	0.063302
								syn051	0.0861373		synGABA044	0.0580159
								syn052	0.0990184		synGABA045	0.041545
								syn053	0.0561063		synGABA046_DAB	0.168766
								syn054	0.0934693		synGABA047	0.143679
								syn055	0.126254		synGABA048	0.176254
								syn056	0.0209537		synGABA050	0.104794
								syn057	0.0436148		synGABA051	0.234355
								syn058	0.0312829		synGABA052	0.13205
								syn059	0.0748058		synGABA053	0.156523
								syn060	0.095651		synGABA054	0.071375
								syn061	0.0602186		synGABA055	0.0422951
								syn062	0.0485045		synGABA062	0.0584377
								syn064	0.0242345		synGABA063	0.167813
								syn065	0.111802		synGABA064	0.0723491
								syn066	0.0997856		synGABA065	0.194117
								syn067	0.0970777		synGABA066	0.248091
								syn069	0.121705		synGABA067	0.0589931
								syn069_unid	0.129944		synGABA068	0.0387987
								syn070	0.0474486		synGABA069	0.0600543
								syn071	0.0917184		synGABA070	0.0306059
								syn072	0.0456557		synGABA071_DAB	0.146421
								syn073	0.0382098		synGABA072	0.0581093
								syn074	0.0522723		synGABA073	0.0459688
								syn075	0.0396963		synGABA075	0.120688
								syn076	0.0469422		synGABA076	0.041492
								syn077	0.0369697		synGABA077	0.0869825
								syn078	0.119273		synGABA001	0.13783
								syn079	0.077511
								syn080	0.0221923
								syn081	0.0611067
								syn082	0.0598791
								syn083	0.0306177
								syn084	0.0535352
								syn085	0.0859413
								syn086	0.0456475
								syn087	0.08694
								syn088	0.0418427
								syn089	0.0633814
								syn090	0.0387179
								syn091	0.0407442
								syn092	0.0831676
								syn093	0.0302032
								syn094	0.0674299
								syn103	0.0502998
								syn104	0.0541996
								syn105	0.0440783
								syn106	0.104401
								syn107	0.0772576
								syn108	0.0451887
								syn109	0.0601981
								syn110	0.0397743
								syn111	0.066261
								syn112	0.0438342
								syn115	0.0900273
								syn118	0.199313
								syn130	0.110088
								syn131	0.0617069
								syn132	0.0489979
								syn133	0.0267879
								syn136	0.0209873
								syn137	0.10219
								syn138	0.038136
								syn139	0.109556
								syn140	0.0655191
								syn141	0.0293048
								syn142	0.0468932
								syn143	0.0293307
								syn144	0.0323127
								syn145	0.0314551
								syn146	0.136454
								syn147	0.028303
								syn148	0.047176
								syn149	0.0462687
								syn151	0.0372265
								syn152	0.0320642
								syn153	0.023284
								syn154	0.182721
								syn155	0.0236094
								syn156	0.213411
								syn157	0.0997866
								syn160	0.0681783
								syn162	0.0356434
								syn163	0.0959109
								syn164	0.0398307
								syn165	0.0430941
								syn166	0.0247136
								syn168	0.0595967
								syn169	0.0358438
								syn172	0.0587814
								syn173	0.0985216
								syn174	0.103509
								syn175	0.0392965
								syn176	0.0427596
								syn177	0.0416493
								syn178	0.0686568
								syn179	0.0426236
								syn181	0.0395729
								syn183	0.0658032
								syn184	0.103309
								syn187	0.109722
								syn188	0.109836
								syn189	0.0935083
								syn193	0.0495363

### Sheet: HS_somasyn2
SOMA ID	HS_somasyn2		Raw full cellular segment DATA from Blender software	Object	volume [um3]	surface area [um2]	Raw NEG synaptic DATA from Blender software	Object	surface area [um2]	Raw POS synaptic DATA from Blender software	Object	surface area [um2]
Location of the cell	str. oriens / alveus			Cell	818.995	374.104
NEG syn size /um2 surface	0.0270614							number syn	91		number syn	60
POS syn size /um2 surface	0.0169114							Median	0.101782		Median	0.0894119
								Lower quart	0.0687562		Lower quart	0.064534
								Upper quart	0.145603		Upper quart	0.134065
								All syn	10.1238		All syn	6.32662
								syn009	0.271625		synGABA004	0.177589
								syn010	0.191872		synGABA005	0.110323
								syn011	0.160187		synGABA006	0.0734175
								syn012	0.11877		synGABA007	0.0935756
								syn012	0.199868		synGABA007	0.0493968
								syn013	0.158462		synGABA008	0.0557305
								syn014	0.166236		synGABA009	0.0603211
								syn015	0.133348		synGABA011	0.0649752
								syn016	0.165832		synGABA012	0.165553
								syn017	0.149892		synGABA013	0.0861045
								syn018	0.0956924		synGABA014	0.0580453
								syn019	0.156934		synGABA015	0.0793576
								syn020	0.083985		synGABA016	0.11283
								syn021	0.0692222		synGABA017	0.0776506
								syn022	0.100105		synGABA018	0.14944
								syn023	0.0358346		synGABA019	0.0414884
								syn024	0.0481634		synGABA020	0.102118
								syn025	0.0393689		synGABA021	0.0458871
								syn026	0.0614999		synGABA023	0.0908571
								syn027	0.0837327		synGABA024	0.100575
								syn028	0.0793079		synGABA025	0.0879668
								syn029	0.0519728		synGABA026	0.0757715
								syn030	0.0454163		synGABA027	0.107732
								syn031	0.0527021		synGABA028	0.0523879
								syn032	0.0682902		synGABA029	0.239932
								syn033	0.0895726		synGABA030	0.173809
								syn034	0.0334607		synGABA031	0.0866914
								syn035	0.0919755		synGABA032	0.185908
								syn036	0.0729476		synGABA033	0.203704
								syn037	0.0165752		synGABA035	0.0608888
								syn038	0.101782		synGABA036	0.153278
								syn039	0.102853		synGABA037	0.0872857
								syn040	0.105394		synGABA038	0.309711
								syn041	0.194539		synGABA039	0.152238
								syn042	0.0877714		synGABA040	0.0794585
								syn043	0.162418		synGABA041	0.20874
								syn044	0.130632		synGABA042	0.0675129
								syn045	0.120789		synGABA043	0.128456
								syn046	0.0764478		synGABA044	0.106838
								syn047	0.211531		synGABA045	0.0607576
								syn048	0.0908092		synGABA046	0.157813
								syn049	0.190023		synGABA047	0.146705
								syn050	0.198974		synGABA048	0.145092
								syn051	0.124095		synGABA049	0.0632103
								syn053	0.237602		synGABA050	0.128529
								syn054	0.0928828		synGABA051	0.070326
								syn055_unid	0.0403156		synGABA052	0.0935642
								syn057	0.043199		synGABA053	0.0496408
								syn058	0.17412		synGABA053	0.125266
								syn059	0.0787599		synGABA054	0.0916114
								syn061	0.077643		synGABA055	0.078843
								syn062	0.254171		synGABA056	0.0534917
								syn063	0.158515		synGABA057	0.0628902
								syn065_unid	0.142886		synGABA058	0.107889
								syn066	0.178785		synGABA059	0.0518519
								syn067	0.183624		synGABA060	0.0405613
								syn068	0.148319		synGABA061	0.0681153
								syn069	0.113897		synGABA062	0.13039
								syn070	0.106329		synGABA063	0.0654595
								syn071	0.142643		synGABA064	0.171068
								syn072	0.100891
								syn073	0.0544501
								syn074	0.051172
								syn075	0.106943
								syn076	0.0716116
								syn078	0.105281
								syn079	0.140008
								syn080	0.135052
								syn081	0.0770078
								syn082	0.0600831
								syn083	0.126132
								syn084	0.0483996
								syn085	0.106289
								syn086	0.274054
								syn087	0.0564384
								syn088	0.0982597
								syn089	0.157075
								syn090	0.0635001
								syn091	0.0858514
								syn092	0.13235
								syn105	0.0679055
								syn106	0.0939391
								syn107	0.111539
								syn108	0.0717158
								syn110	0.123632
								syn111	0.123771
								syn112	0.0654641
								syn113	0.0639821
								syn114	0.0324134
								syn115	0.0496898
								syn116	0.104275

### Sheet: HS_somasyn3
SOMA ID	HS_somasyn3		Raw full cellular segment DATA from Blender software	Object	volume [um3]	surface area [um2]	Raw NEG synaptic DATA from Blender software	Object	surface area [um2]	Raw POS synaptic DATA from Blender software	Object	surface area [um2]
Location of the cell	str. oriens / alveus			Cell	384.678	148.614
NEG syn size /um2 surface	0.039993							number syn	86		number syn	21
POS syn size /um2 surface	0.0172895							Median	0.0630879		Median	0.125155
								Lower quart	0.0445279		Lower quart	0.0786532
								Upper quart	0.0920935		Upper quart	0.144966
								All syn	5.9435		All syn	2.56946
								syn014	0.107088		synGABA009	0.0980704
								syn015	0.0764044		synGABA011	0.136925
								syn016	0.112007		synGABA013	0.125155
								syn018	0.0371639		synGABA014	0.128624
								syn019	0.0745346		synGABA015	0.10449
								syn021	0.0598506		synGABA016	0.0806155
								syn022	0.0828053		synGABA017	0.243863
								syn025	0.0688472		synGABA019	0.0537168
								syn026	0.0458208		synGABA020	0.210789
								syn027	0.112201		synGABA021	0.117583
								syn028	0.0268393		synGABA026	0.166731
								syn029	0.131586		synGABA029	0.0616031
								syn030	0.111994		synGABA030	0.150918
								syn031	0.11985		synGABA031	0.136013
								syn032	0.0631973		synGABA032	0.0491742
								syn033	0.089136		synGABA033	0.144966
								syn034	0.0513407		synGABA035	0.248914
								syn035	0.0503758		synGABA037	0.125657
								syn036	0.0508087		synGABA039	0.0687348
								syn037	0.0251935		synGABA040	0.0382639
								syn038	0.107327		synGABA041	0.0786532
								syn039	0.0479183
								syn040	0.0600027
								syn041	0.0571774
								syn042	0.153831
								syn043	0.0384525
								syn044	0.106632
								syn045	0.10311
								syn048	0.122816
								syn050	0.0480258
								syn051	0.0667487
								syn052	0.0556813
								syn053	0.0206435
								syn054	0.0620202
								syn056	0.112149
								syn057	0.10763
								syn058	0.0164517
								syn059	0.100952
								syn060	0.0315026
								syn061	0.0430923
								syn062	0.0828407
								syn063	0.114952
								syn064	0.0416261
								syn065	0.0814229
								syn066	0.0440969
								syn071	0.0529528
								syn072	0.027753
								syn074	0.0343838
								syn076	0.0856416
								syn077	0.0700493
								syn078	0.0629682
								syn079	0.0653442
								syn080	0.07122
								syn081	0.0715536
								syn082	0.0944397
								syn083	0.0588529
								syn086	0.0629785
								syn087	0.0202476
								syn089	0.0559599
								syn090	0.118153
								syn096	0.0862561
								syn097	0.049492
								syn098	0.105156
								syn099	0.0927328
								syn100	0.0535435
								syn101	0.0878266
								syn102	0.080462
								syn103	0.170899
								syn105	0.0300866
								syn106	0.0748916
								syn107	0.06457
								syn108	0.0362171
								syn111	0.0271464
								syn112	0.0531786
								syn113	0.0613833
								syn120	0.102878
								syn121	0.0260277
								syn122	0.0929346
								syn124	0.0739446
								syn125	0.0901756
								syn126	0.0209464
								syn127	0.0428924
								syn128	0.0406749
								syn129	0.0351302
								syn130	0.0205994
								syn131	0.046808

### Sheet: HS_somasyn4
SOMA ID	HS_somasyn3		Raw full cellular segment DATA from Blender software	Object	volume [um3]	surface area [um2]	Raw NEG synaptic DATA from Blender software	Object	surface area [um2]	Raw POS synaptic DATA from Blender software	Object	surface area [um2]
Location of the cell	str. oriens / alveus			Cell	953.873	532.696
NEG syn size /um2 surface	0.0346791							number syn	222		number syn	58
POS syn size /um2 surface	0.0118464							Median	0.071678		Median	0.0971965
								Lower quart	0.0580405		Lower quart	0.0663358
								Upper quart	0.0988913		Upper quart	0.13384
								All syn	18.4734		All syn	6.31052
							Partial	syn001	0.0519636	partial	GABAsyn001	0.1347
							partial	syn008	0.0673099	partial	GABAsyn002	0.220568
							partial	syn009	0.141393	partial	synGABA042	0.111003
							partial	syn010	0.0572825	partial	synGABA054	0.11405
							partial	syn014	0.0646745		GABAsyn002	0.123042
							partial	syn179	0.0308279		GABAsyn003	0.105811
							partial	syn182	0.0284285		GABAsyn004	0.0737563
							partial	syn191	0.082886		GABAsyn005	0.0453305
							partial	syn193	0.0400154		synGABA006	0.106468
							partial	syn210	0.117287		synGABA007	0.097555
							partial	syn188	0.214641		synGABA008	0.066933
								syn201	0.0730163		synGABA009	0.179398
								syn202	0.0662453		synGABA010	0.156856
								syn002	0.047266		synGABA012	0.277403
								syn004	0.0470221		synGABA013	0.162507
								syn007	0.0817447		synGABA014	0.121422
								syn011	0.117757		synGABA015	0.0980774
								syn012	0.0395652		synGABA016	0.0499178
								syn013	0.0523653		synGABA017	0.0875604
								syn015	0.0806727		synGABA018	0.149775
								syn016	0.0529991		synGABA019	0.0921778
								syn017	0.178736		synGABA020	0.0923076
								syn018	0.15032		synGABA021	0.147804
								syn019	0.0924065		synGABA022	0.0596286
								syn020	0.122231		synGABA023	0.199866
								syn021	0.0787679		synGABA024	0.052705
								syn022	0.169204		synGABA025	0.0919898
								syn023	0.125365		synGABA026	0.096838
								syn024	0.185847		synGABA027	0.102617
								syn025	0.0630901		synGABA028	0.13671
								syn026	0.046279		synGABA029	0.203962
								syn027	0.0555491		synGABA030	0.151123
								syn028	0.0869763		synGABA031	0.217817
								syn029	0.0722159		synGABA032	0.095287
								syn030	0.089732		synGABA033	0.074796
								syn031	0.112931		synGABA034	0.106591
								syn032	0.0610594		synGABA035	0.185623
								syn033	0.0694027		synGABA036	0.118503
								syn034	0.15623		synGABA037	0.107539
								syn035	0.205286		synGABA038	0.137614
								syn036	0.0619206		synGABA039	0.0758706
								syn037	0.0780839		synGABA040	0.105287
								syn038	0.0919365		synGABA041	0.100403
								syn039	0.110606		synGABA043	0.125229
								syn040	0.0494482		synGABA044	0.0492489
								syn041	0.109148		synGABA045	0.0607208
								syn042	0.0682919		synGABA046	0.0462416
								syn043	0.0716068		synGABA047	0.0439202
								syn044	0.0430012		synGABA048	0.0661367
								syn045	0.0684807		synGABA049	0.0875985
								syn046	0.0443946		synGABA050	0.0611789
								syn047	0.0995205		synGABA051	0.143682
								syn048	0.151896		synGABA052	0.0586226
								syn049	0.04695		synGABA053	0.0919211
								syn050	0.0825998		synGABA055	0.0613987
								syn052	0.0874705		synGABA056	0.091457
								syn053	0.0503009		synGABA057	0.0339677
								syn054	0.0530922		synGABA058	0.0540033
								syn055	0.126389
								syn056	0.0704093
								syn057	0.131273
								syn058	0.082549
								syn059	0.0919088
								syn060	0.0941061
								syn061	0.101695
								syn062	0.0695213
								syn064	0.0673194
								syn065	0.140655
								syn066	0.112038
								syn067	0.0629102
								syn068	0.0769533
								syn069	0.170471
								syn070	0.0974465
								syn071	0.0655988
								syn072	0.09586
								syn073	0.098262
								syn074	0.0390786
								syn075	0.121817
								syn076	0.126849
								syn077	0.0628637
								syn078	0.0705251
								syn079	0.0907051
								syn080	0.118186
								syn081	0.197336
								syn082	0.0592473
								syn083	0.070248
								syn084	0.100287
								syn085	0.0954442
								syn086	0.0622447
								syn087	0.0258367
								syn088	0.0586876
								syn089	0.0580042
								syn090	0.0434665
								syn091	0.0615697
								syn092	0.0315684
								syn093	0.137535
								syn094	0.0610909
								syn095	0.0526512
								syn096	0.0284746
								syn097	0.0651438
								syn098	0.0689585
								syn099	0.128046
								syn100	0.114611
								syn101	0.0934506
								syn102	0.11344
								syn103	0.0568961
								syn104	0.0697654
								syn105	0.0729071
								syn106	0.128579
								syn107	0.233365
								syn108	0.0698175
								syn109	0.0584219
								syn110	0.0365949
								syn111	0.0923938
								syn112	0.0602493
								syn113	0.0720031
								syn114	0.103329
								syn115	0.0905612
								syn116	0.11711
								syn117	0.178789
								syn118	0.062079
								syn119	0.0362136
								syn120	0.0768405
								syn121	0.0604244
								syn122	0.0505949
								syn123	0.0569806
								syn124	0.0527986
								syn125	0.047449
								syn126	0.0752612
								syn127	0.189484
								syn128	0.0779299
								syn129	0.101681
								syn130	0.058607
								syn131	0.0580769
								syn132	0.0328569
								syn133	0.0217325
								syn134	0.0515238
								syn135	0.0633419
								syn136	0.106468
								syn137	0.0475438
								syn138	0.0526197
								syn139	0.058321
								syn140	0.0485818
								syn141	0.200894
								syn142	0.079355
								syn143	0.0930977
								syn144	0.13607
								syn145	0.0967774
								syn146	0.0519914
								syn147	0.0899462
								syn148	0.172274
								syn149	0.12793
								syn150	0.0709686
								syn151	0.0631183
								syn152	0.0477393
								syn153	0.0787837
								syn154	0.133538
								syn155	0.0378928
								syn156	0.0792573
								syn157	0.0578253
								syn158	0.0725196
								syn159	0.0588594
								syn160	0.0517177
								syn161	0.0265539
								syn162	0.0727018
								syn163	0.119016
								syn164	0.119913
								syn165	0.109797
								syn166	0.0675191
								syn167	0.0425799
								syn168	0.0571043
								syn169	0.0781764
								syn170	0.0920255
								syn171	0.0583459
								syn171	0.0412517
								syn173	0.08212
								syn174	0.0709927
								syn175	0.183187
								syn176	0.0712226
								syn177	0.0942035
								syn178	0.121663
								syn180	0.0479331
								syn181	0.0880581
								syn183	0.0455973
								syn184	0.106966
								syn185	0.0664724
								syn186	0.0673673
								syn187	0.0515405
								syn189	0.0596841
								syn190	0.0834691
								syn192	0.0595905
								syn194	0.0685911
								syn195	0.071678
								syn196	0.0767868
								syn197	0.0757209
								syn198	0.0741576
								syn200	0.0450813
								syn203	0.0712343
								syn204	0.0652586
								syn205	0.068778
								syn206	0.0979808
								syn207	0.136535
								syn208	0.101586
								syn209	0.140522
								syn211	0.0589642
								syn212	0.0916647
								syn213	0.0971933
								syn214	0.0694434
								syn215	0.0645381
								syn216	0.0518539
								syn217	0.0575585
								syn218	0.151693
								syn219	0.0504158
								syn220	0.0664963
								syn221	0.0730332
								syn222	0.0874271
								syn223	0.095514
								syn224	0.0366971
								syn225	0.0293251
								syn076	0.120264
								syn077	0.0517146
								syn078	0.0534453
