## Supporting for "Synaptic and dendritic architecture of different types of hippocampal somatostatin interneurons": S8_Data.xlsx

### Sheet: Sheet1
Comparison of OLM and HS cells (Mann Whitney U test)
Variable	OLM/HS	Valid N	Median	Lower quartile	Upper quartile	Minimum	Maximum	P	HS/OLM*100
Number of p-glutamatergic synapses/ µm2 dendritic surface	OLM	47	0.52161	0.407571	0.599401	0.163031	0.846319	6.09546e-10
	HS	35	0.763366	0.602591	0.8879	0.49912	1.07498		146.348
Number of p-GABAergic synapses/ µm2 dendritic surface	OLM	47	0.0751511	0.0415477	0.114439	0	0.210571	1.48675e-06
	HS	35	0.134741	0.103153	0.193561	0.0312516	0.413622		179.293
Total size of all p-glutamatergic synapses/ µm2 dendritic surface	OLM	47	0.0775053	0.0587696	0.103048	0.0381948	0.148992	6.27021e-08
	HS	35	0.120747	0.095214	0.157835	0.0766351	0.208616		155.791
Total size of all p-glutamatergic synapses/ µm2 dendritic surface	OLM	47	0.0151395	0.00594622	0.0214506	0	0.0560072	8.19136e-06
	HS	35	0.0255602	0.0189426	0.0374604	0.00869986	0.178215		168.831
Proportion (%) of GABAergic inputs/all inputs (on segments with more than 10 inputs)	OLM	42	14.3305	9.00901	20.5128	0	43.2432	0.303842
	HS	35	15.3846	11.1111	20.7547	5.26316	39.0244		107.356
Size of individual p-glutamatergic synapses on proximal (0-100 µm) dendrites (µm2)	OLM	857	0.125091	0.0789593	0.175823	0.00996361	0.834585	1.80393e-20
	HS	604	0.164204	0.11401	0.232007	0.0162399	0.670435		131.267
Size of individual p-glutamatergic synapses on the middle part of the dendritic tree (100-250 µm) (µm2)	OLM	693	0.143446	0.0909532	0.215837	0.015181	1.18927	0.0281579
	HS	1067	0.133561	0.08915	0.190864	0.0143872	1.07112		93.1094
Size of individual p-glutamatergic synapses on distal (>250 µm) dendrites (µm2)	OLM	215	0.152931	0.0999069	0.239295	0.0260652	1.13544	0.0001512
	HS	202	0.129263	0.0861237	0.175879	0.0267182	0.366125		84.5236
Proportion of mitochondria (%) in dendritic segments and branching points	OLM	64	9.33412	7.15976	11.2655	0	74.0409	0.000227923
	HS	44	12.2836	9.43332	16.5475	4.13544	92.1729		131.599
Soma volume (µm3)	OLM	3	1565.14	1541.4	1779.79	1541.4	1779.79	0.7
	HS	3	1525.82	1449.77	2100.97	1449.77	2100.97		97.488
Nucleus volume (µm3)	OLM	3	535.846	486.376	640.44	486.376	640.44	0.7
	HS	3	596.437	564.204	639.293	564.204	639.293		111.307
Soma surface area (µm2)	OLM	3	854.867	570.823	900.207	570.823	900.207	0.4
	HS	3	972.295	767.66	973.473	767.66	973.473		113.736
Volume of mitochondria in soma (µm3)	OLM	3	83.2001	65.7646	83.9407	65.7646	83.9407	0.7
	HS	3	65.1771	62.7887	133.798	62.7887	133.798		78.3377
Volume of citoplasm. (=soma -nucl.-mito volume) of soma (µm3)	OLM	3	989.256	945.354	1056.15	945.354	1056.15	0.7
	HS	3	898.832	745.302	1370.74	745.302	1370.74		90.8594
Number of p-glutamatergic synapses/100 µm2 soma membrane	OLM	4	20.2502	18.2816	27.4819	17.7177	33.3087	0.0606029
	HS	4	42.5631	32.9998	50.6598	24.3248	57.8682		210.185
Number of p-GABAergic synapses/100 µm2 soma membrane	OLM	4	2.45399	1.98557	5.3679	1.54815	8.25079	0.0303836
	HS	4	15.0845	12.5093	17.866	10.888	19.6938		614.69
Size of individual p-glutamatergic synapses on somata (µm2)	OLM	342	0.109539	0.0762373	0.161871	0.0167488	1.02992	2.54172e-23
	HS	527	0.0723356	0.0513407	0.105156	0.0164517	0.274054		66.0364
Size of individual p-GABAergic synapses on somata (µm2)	OLM	52	0.242052	0.130677	0.487635	0.0163489	1.18909	1.30225e-10
	HS	202	0.0929359	0.0632103	0.137614	0.0306059	0.41869		38.395
Size of individual axonal synapses (µm2)	OLM	134	0.102217	0.0706142	0.153207	0.0208474	0.480834	7.79163e-15
	HS	93	0.0579572	0.0380566	0.0734139	0.01292	0.214701		56.6999
Volume of individual mitochondria in axons (µm3)	OLM	69	0.0884756	0.0507728	0.133034	0.000509463	0.432809	1.39554e-05
	HS	54	0.0461232	0.0301985	0.060328	0.00115993	0.131071		52.1309
Number of synapses/ µm axon	OLM	20	0.403834	0.208427	0.494268	0.0441967	1.07831	0.373045
	HS	4	0.450629	0.397801	0.540617	0.381955	0.593621		111.588
Number of mitochondria/ µm axon	OLM	20	0.198533	0.176206	0.263819	0.11647	0.291527	0.130926
	HS	4	0.26502	0.23137	0.318465	0.198617	0.371013		133.489
Total dendritic length (µm) of completely reconstructed dendritic trees	OLM	4	6366.69	4852.95	7181.72	3788.67	7547.28	0.193932
	HS	4	7483.58	7030.97	7813.2	6652.86	8068.33		117.543
Total number of nodes of completely reconstructed dendritic trees	OLM	4	56.5	42	65	35	66	0.312322
	HS	4	43	38.5	46	36	47		76.1062
Total number of dendritic endings of completely reconstructed dendritic trees	OLM	4	61	46.5	68.5	38	70	0.383631
	HS	4	48.5	43.5	52.5	40	55		79.5082
Number of 1st order dendrites of completely reconstructed dendritic trees	OLM	4	4	3.5	5	3	6	0.23378
	HS	4	5.5	4.5	6.5	4	7		137.5
Red p-values show significant differences.
