## Supporting for "Synaptic and dendritic architecture of different types of hippocampal somatostatin interneurons": S9_Data.xlsx

### Sheet: Sheet1
Comparison of anatomical properties within cell types (Mann Whitney U test)
Variable	OLM/HS	Valid N	Median	Lower quartile	Upper quartile	Minimum	Maximum	P	first/second*100
Proportion of mitochondria (%) in dendritic segments	OLM	53	9.07425	6.80429	10.7855	0	0.180378	0.0188271	105.875
Proportion of mitochondria (%) in branching points	OLM	11	9.60741	9.33355	56.7663	8.64526	74.0409
Proportion of mitochondria (%) in dendritic segments	HS	37	12.0594	9.24574	14.6709	41.3544	0.396095	7.70865e-05	245.767
Proportion of mitochondria (%) in branching points	HS	7	29.6379	19.8532	43.9193	12.7495	0.921729
Size of individual p-glutamatergic synapses on somata (µm2)	OLM	342	0.109539	0.0762373	0.161871	0.0167488	1.02992	2.29752e-08	220.973
Size of individual p-GABAergic synapses on somata (µm2)	OLM	52	0.242052	0.130677	0.487635	0.0163489	1.18909
Size of individual p-glutamatergic synapses on somata (µm2)	HS	527	0.0723356	0.0513407	0.105156	0.0164517	0.274054	3.07245e-08	128.479
Size of individual p-GABAergic synapses on somata (µm2)	HS	202	0.0929359	0.0632103	0.137614	0.0306059	0.41869
Size of individual p-glutamatergic synapses on somata (µm2)	OLM	342	0.109539	0.0762373	0.161871	0.0167488	1.02992	0.0294452	114.198
Size of individual p-glutamatergic synapses on proximal (0-50 µm) dendrites (µm2)	OLM	857	0.125091	0.0789593	0.175823	0.00996361	0.834585
Size of individual p-glutamatergic synapses on somata (µm2)	HS	527	0.0723356	0.0513407	0.105156	0.0164517	0.274054	0	206.937
Size of individual p-glutamatergic synapses on proximal (0-50 µm) dendrites (µm2)	HS	181	0.149689	0.103943	0.207859	0.0162399	0.477035
Size of individual p-GABAergic synapses on somata (µm2)	OLM	52	0.242052	0.130677	0.487635	0.0163489	1.18909	0.000301716	55.5644
Size of individual p-GABAergic synapses on proximal (0-50 µm) dendrites (µm2)	OLM	124	0.134495	0.085311	0.236777	0.0201395	0.689271
Size of individual p-GABAergic synapses on somata (µm2)	HS	202	0.0929359	0.0632103	0.137614	0.0306059	0.41869	4.73358e-12	178.6
Size of individual p-GABAergic synapses on proximal (0-50 µm) dendrites (µm2)	HS	116	0.165983	0.102748	0.233846	0.0370452	0.909472
Red p-values show significant differences.
