## Supporting for "Synaptic and dendritic architecture of different types of hippocampal somatostatin interneurons": S10_Data.xlsx

### Sheet: Sheet1
Correlation between anatomical properties within cell types (Spearman rank correlations)
Variable			n	Spearman	t(N-2)	p-value
Dendritic order	Thickness of segment (average diameter in µm; Neurolucida drawing)	OLM	444	-0.578218	-14.8996	0
		HS	361	-0.604258	-14.369	0
Dendritic order	Median of dendrite cross-sectional area (µm2)	OLM	53	-0.714852	-7.30051	1.82534e-09
		HS	37	-0.633558	-4.84452	2.56375e-05
Distance from soma (µm)	Median of dendrite cross-sectional area (µm2)	OLM	53	-0.531898	-4.48568	4.15385e-05
		HS	37	-0.452745	-3.00399	0.0048977
Median of dendrite cross-sectional area (µm2)	Number of p-glutamatergic synapses / µm dendrite	OLM	47	0.639801	5.5845	1.28649e-06
		HS	35	0.735014	6.22715	4.95176e-07
Median of dendrite cross-sectional area (µm2)	Number of p-GABAergic synapses / µm dendrite	OLM	47	0.354507	2.54328	0.0144886
		HS	35	0.67507	5.25647	8.65636e-06
Distance from soma (µm)	Number of p-glutamatergic synapses / µm dendrite	OLM	47	-0.610393	-5.16936	5.22359e-06
		HS	35	-0.422306	-2.67633	0.0114998
Distance from soma (µm)	Number of p-GABA synapses / µm dendrite	OLM	47	-0.0305547	-0.205063	0.838448
		HS	35	-0.363598	-2.24218	0.0317893
Dendritic order	Number of p-glutamatergic synapses / µm dendrite	OLM	47	-0.527713	-4.16754	0.000137948
		HS	35	-0.306232	-1.84795	0.0735888
Dendritic order	Number of p-GABAergic synapses / µm dendrite	OLM	47	-0.222336	-1.52976	0.133075
		HS	35	-0.40874	-2.57276	0.0147741
Distance from soma (µm)	% GABAergic inputs/ all inputs	OLM	47	0.280228	1.95829	0.0564125
		HS	35	-0.0895397	-0.516441	0.60899
Dendritic order	% GABAergic inputs/ all inputs	OLM	47	0.067832	0.456082	0.650525
		HS	35	-0.191839	-1.12289	0.269589
Distance of soma (µm; den starting point)	Individual p-glutamatergic syn size (µm2)	OLM	1765	0.178743	7.62794	3.87779e-14
		HS	1874	-0.154737	-6.77656	1.64325e-11
Dendritic order	Individual p-glutamatergic syn size (µm2)	OLM	1765	0.10108	4.26602	2.09545e-05
		HS	1874	-0.144467	-6.31686	3.32641e-10
Distance of soma (µm, den starting point)	Individual p-GABAergic syn size (µm2)	OLM	287	0.0494824	0.836384	0.40364
		HS	324	0.0216233	0.388106	0.698194
Dendritic order	Individual p-GABAergic syn size (µm2)	OLM	287	-0.0861258	-1.45939	0.145558
		HS	324	0.0465936	0.837001	0.403213
Mitochondria volume /µm dendrite	Median of dendrite cross-sectional area (µm2)	OLM	53	0.820916	10.2662	5.22622e-14
		HS	37	0.775249	7.26097	1.76479e-08
Mitochondria % in dendrite (volume)	Distance from soma (µm)	OLM	53	-0.233406	-1.7142	0.0925643
		HS	37	0.349816	2.20912	0.0338052
Mitochondria % in dendrite (volume)	Dendritic order	OLM	53	-0.231975	-1.70309	0.0946393
		HS	37	0.266902	1.63845	0.110288
Red p-values show significant differences.
