## Supporting for "Synaptic and dendritic architecture of different types of hippocampal somatostatin interneurons": S11_Data.xlsx

### Sheet: Sheet1
	OLM: n=24, HS: n=23, Red p-values show significant differences, blue p-values show significant diff. only without Bonferroni correction.
	Feature eFEL name	Feature	p_value	Median OLM	InterQ OLM min	InterQ OLM max	Minimum OLM	Maximum OLM	Median HS	InterQ HS min	InterQ HS max	Minimum HS	Maximum HS	Percentage
67	maxspike_inv_first_ISI	1st inverse interspike interval (maxpsike)	4.34885e-10	107.539	96.1538	117.647	93.4579	144.928	169.492	153.846	196.38	103.093	232.558	157.609
187	steady_state_AHP_slow_time	Slow afterhyperpolarization time (steady state)	6.63516e-09	0.0705	0.0613	0.076575	0.0457	0.0954	0.1283	0.09225	0.1452	0.0584	0.1983	181.986
70	maxspike_inv_second_ISI	2nd inverse interspike interval (maxspike)	9.93748e-09	104.167	99.7525	113.636	89.2857	131.579	153.846	146.055	178.628	97.0874	217.391	147.692
28	maxspike_AP2_peak	Peak of 2nd AP (maxspike)	3.31667e-07	31.1462	28.679	37.675	20.3237	41.3435	17.1265	13.7796	24.1944	5.6853	41.2017	54.9874
17	maxspike_AP1_amp	Amplitude of 1st AP (maxspike)	4.87535e-07	96.4034	94.3988	102.47	84.7816	115.493	84.5963	80.7733	88.8466	61.4477	103.787	87.7524
71	maxspike_inv_third_ISI	3rd inverse interspike interval (maxspike)	6.1022e-07	103.63	96.854	106.669	89.2857	117.647	147.059	129.87	170.953	75.188	208.333	141.908
47	maxspike_ISI_CV	Coefficient of variation of the interspike intervals (maxspike)	6.1022e-07	0.12065	0.081225	0.1651	0.0593	0.2494	0.2375	0.1839	0.28605	0.1096	1.71	196.85
42	maxspike_AP_height	Average height of AP’s (maxspike)	7.07914e-07	26.5973	24.7928	28.8893	19.8932	33.5429	14.8953	8.69775	23.2151	3.5613	30.5587	56.0031
48	maxspike_ISI_log_slope	Slope of a linear fit to a log plot of the ISI values (maxspike)	1.26334e-06	0.1175	0.084425	0.178525	0.0337	0.2714	0.257	0.1936	0.33095	0.1076	0.6743	218.723
241	steady_state_inv_third_ISI	3rd inverse interspike interval (steady state)	2.52539e-06	15.5084	12.6507	17.8657	4.6882	23.5294	25.1889	18.9169	29.1545	13.5318	45.2489	162.421
74	maxspike_maximum_voltage	Maximum voltage (maxspike)	3.76738e-06	32.8156	29.7732	41.1759	23.7496	49.4298	24.5392	17.046	27.4688	6.4942	48.1407	74.7791
75	maxspike_maximum_voltage_from_voltagebase	Maximum voltage from voltagebase (maxspike)	5.55856e-06	98.8995	95.465	104.17	87.5612	115.707	88.9639	85.434	92.8486	80.8454	113.662	89.9539
93	maxspike_time_to_second_spike	Time to second spike (maxspike)	7.16185e-06	14.15	12.325	16.325	9.5	17	9.2	7.95	10.95	7.3	23.9	65.0177
68	maxspike_inv_fourth_ISI	4th inverse interspike interval (maxspike)	1.03858e-05	101.525	95.7513	103.361	86.2069	113.636	142.857	109.293	157.49	68.4932	196.078	140.711
33	maxspike_AP_amplitude_from_voltagebase	AP amplitude from voltagebase (maxspike)	1.32334e-05	92.0642	89.1047	94.8478	84.5624	100.74	83.7762	78.8608	88.1439	70.432	96.0797	90.9976
20	maxspike_AP1_peak	Peak of 1st AP (maxspike)	1.88837e-05	32.2291	29.4372	41.1759	18.0709	49.4298	23.3983	16.424	27.4688	6.4942	48.1407	72.6
2	global_maximum_fI_slope	Maximum FI slope (global)	2.12161e-05	0.3125	0.3125	0.375	0.25	0.5625	0.4375	0.375	0.59375	0.3125	0.8125	140
240	steady_state_inv_second_ISI	2nd inverse interspike interval (steady state)	2.38127e-05	20.7292	14.2785	22.9218	10.7875	30.7692	30.303	26.0754	34.8935	14.1443	53.7634	146.185
85	maxspike_single_burst_ratio	Single burst ratio (maxspike)	6.44628e-05	0.6736	0.557675	0.820825	0.4988	0.97	0.4166	0.3881	0.60805	0.2044	0.6395	61.8468
237	steady_state_inv_first_ISI	1st inverse interspike interval (steady state)	7.16747e-05	23.0769	17.6468	28.7356	11.7647	58.8235	36.9004	28.5014	49.6354	22.2222	63.2911	159.902
234	steady_state_fast_AHP	Fast Afterhyperpolarization (steady state)	7.96231e-05	21.8305	19.1787	22.8664	13.3306	27.8353	15.5292	13.8819	17.0827	12.1097	23.0443	71.1353
214	steady_state_AP_height	Average height of AP’s (steady state)	0.000132983	31.6528	27.1561	39.4868	5.5489	45.5254	22.5674	13.8501	26.0965	6.1248	44.6183	71.2968
	Features that was not significant after Bonferroni correction:
77	maxspike_mean_frequency	Mean frequency (maxspike)	0.404086	69.899	65.8945	84.2264	57.5595	100.768	85.1064	61.7469	96.5169	22.779	117.913	121.756
55	maxspike_adaptation_index	Adaptation index - Normalized average difference of consecutive ISI’s (maxspike)	0.00109366	0.00365	0.00195	0.006125	0.0007	0.0102	0.0076	0.00435	0.0111	0.0028	0.0425	208.219
38	maxspike_AP_duration_half_width	Half width of the AP duration (maxspike)	0.655148	0.74725	0.685175	0.831225	0.4934	0.8887	0.7574	0.7122	0.81225	0.5775	0.898	101.358
91	maxspike_time_to_first_spike	Time to first spike (maxspike)	0.00941541	4.8	3.675	5.8	2.6	6.9	3.2	2.9	4.55	2.1	14.2	66.6667
64	maxspike_fast_AHP	Fast Afterhyperpolarization (maxspike)	0.00164528	17.362	14.4215	19.5077	9.3918	21.1637	13.8127	12.6273	14.3185	8.6603	18.0726	79.5573
225	steady_state_adaptation_index	Adaptation index - Normalized average difference of consecutive ISI’s (steady state)	0.874394	0.04675	0.0348	0.06235	0.0135	0.1349	0.0484	0.0294	0.07485	0.0116	0.1112	103.529
259	steady_state_time_to_first_spike	Time to first spike (steady state)	0.10392	30.35	22.625	44.875	12.1	110.9	24.2	21.25	29.7	13.3	68.2	79.7364
167	standard_negative_ohmic_input_resistance	Input resistance (standard negative)	0.00941541	89.2925	77.6614	124.497	22.3953	207.053	129.408	98.3929	141.114	79.0204	188.247	144.926
170	standard_negative_sag_ratio1	Ratio between the sag amplitude and the maximal sag from voltage base (standard negative)	0.215333	0.4197	0.321325	0.47185	0.1705	0.5112	0.3873	0.3353	0.41485	0.0875	0.5759	92.2802
