## Supporting for "Synaptic and dendritic architecture of different types of hippocampal somatostatin interneurons": S12_Data.xlsx

### Sheet: Munka1
Supplementary table 12.: Coefficients used to calculate the number of synapses of each segments of the models
	a	b	c
Coefficients for excitatory synapses in OLM	0.7886	-0.00079527	-0.1672
Coefficients for inhibitory synapses in OLM	0.0735	5.0049e-05	0.0014
Coefficients for excitatory synapses in HS	0.728	-0.00037372	0.0728
Coefficients for inhibitory synapses in HS	0.1405	-0.00010232	0.0249
