## Supporting for "Synaptic and dendritic architecture of different types of hippocampal somatostatin interneurons": S13_Data.xlsx

### Sheet: Munka1
Supplementary table 13.: The best fitting parameters for each morphology
	Minimum	Maximum	OLM_1811	OLM_1812	OLM_1822	OLM_1831	HS_0731	HS_5091	HS_5101	HS_5102
gpas (pS/µm2)	0.01	5	0.314	0.3975	0.283	0.197	0.213	0.269	0.154	0.153
epas (mV)	-150	-70	-70.7	-71.8	-72.9	-71	-71	-70	-70.7	-71.3
cm (µF/cm2)	0.1	5	0.899	1.4	1.05	0.632	0.724	0.724	0.496	0.544
gmax_h (pS/µm2)	0.01	5	1.35	2.06	1.77	0.903	0.538	0.494	0.358	0.409
fast_ratio_h	0.01	0.9	0.01	0.0691	0.0516	0.0478	0.137	0.062	0.156	0.174
