## Supporting for "Synaptic and dendritic architecture of different types of hippocampal somatostatin interneurons": S14_Data.xlsx

### Sheet: Munka1
Supplementary table 14.: Synapse parameters used in the models to calculate synaptic conductances
	tau decay (ms)	peak conductance (nS)	Post-synaptic current (nA)	Reversal Potential (mV)	rate in HCS (Hz)
OLM excitatory	12.7	0.8	0.012	0	3
OLM inhibitory	12	0.5	-0.017	-70	30
HS excitatory	12.7	0.8	0.012	0	3
HS inhibitory	12	0.5*1.15	-0.017*1.15	-70	30
