## Supporting for "Synaptic and dendritic architecture of different types of hippocampal somatostatin interneurons": S16_Data.xlsx

### Sheet: Sheet2
		OLM_1811	OLM_1812	OLM_1821	OLM_1831		HS_0731	HS_5091	HS_5101	HS_5102
Maximal conductance of the fast delayed-rectifier potassium channel	gbar_Ikdrf	0.147 [0.118, 0.147]	0.103 [0.091, 0.120]	0.114 [0.111, 0.126]	0.207 [0.207, 0.255]		0.103 [0.0271, 0.113]	0.164 [0.131 , 0.164]	0.0531 [0.0431, 0.0567]	0.106 [0.0669, 0.187]
Maximal conductance of the slow delayed rectifier potassium channel	gbar_Ikdrs	0.000280 [9.73E-05, 0.000430]	0.000970 [0.000693, 0.00136]	0.00129 [0.000513, 0.00143]	0.000416 [3.89E-05, 0.000416]		0.000106 [8.79E-05, 0.000319]	0.000259 [9.50E-05 , 0.000259]	0.000269 [5.71E-05, 0.000395]	2.40E-05 [2.40E-05, 0.000488]
Maximal conductance of the A-type potassium channel	gbar_Ika	0.00365 [0.00284, 0.00865]	0.00741 [0.00405, 0.00876]	0.00726 [0.00584, 0.00909]	0.00321 [0.000817, 0.00625 ]		0.00682 [0.00288, 0.00850]	0.00390 [0.00229 , 0.00497]	0.00856 [0.00412, 0.00982]	0.00255 [0.000725, 0.00325]
Maximal conductance of the H-current	gkhbar_Ih	2.79E-05 [2.52E-05, 2.84E-05]	4.19E-05 [3.54E-05, 4.19E-05]	3.59E-05 [2.83E-05, 4.01E-05]	1.92E-05 [1.72E-05, 1.98E-05]		2.12E-05 [1.78E-05, 2.29E-05]	1.90E-05 [1.81E-05 , 2.10E-05 ]	1.53E-05 [1.31E-05, 1.55E-05]	1.53E-05 [1.25E-05, 1.70E-05 ]
Maximal conductance of the T-type calcium current	gbar_cat	0.00373 [0.00341, 0.00417]	0.00260 [0.00193, 0.00280]	0.00202 [0.00144, 0.00202]	0.00355 [0.00278, 0.00366]		0.00899 [0.00891, 0.0103 ]	0.00869 [0.00726 , 0.00869]	0.0133 [0.00905, 0.0133]	0.00839 [0.00692, 0.00974]
Maximal conductance of a calcium dependent potassium current	gkbar_kca	0.000962 [0.000704, 0.001056]	0.00253 [0.00196, 0.00337]	0.00269 [0.00189, 0.00378]	0.000225 [0.000167, 0.000381]		0.000212 [0.000118, 0.000379 ]	0.000236 [0.000187, 0.000273]	9.66E-05 [9.66E-05, 0.000372]	0.000247 [0.000146, 0.000308]
Maximal conductance of the leak current on the soma and dendrites	g_passsd	1.0E-05 [7.95E-06, 1.01E-05]	1.66E-05 [1.26E-05, 1.66E-05]	1.30E-05 [1.09E-05, 1.34E-05]	8.18E-06 [5.69E-06, 8.47E-06 ]		6.08E-06 [4.10E-06, 7.37E-06]	5.85E-06 [5.83E-06, 7.39E-06 ]	2.42E-06 [2.42E-06, 6.64E-06]	5.33E-06 [3.01E-06, 6.58E-06]
Maximal conductance of the leak current on the axon	g_passaxon	0.000172 [0.000116, 0.000467]	0.000126 [0.000126, 0.000387]	0.000372 [0.000176, 0.000456]	5.85E-05 [3.75E-05, 0.000304]		8.91E-05 [3.18E-05 , 0.000138]	0.000458 [0.000240, 0.000458]	0.000381 [0.000132, 0.000381]	0.000115 [4.81E-05, 0.000233]
Maximal conductance of a potassium leak on the soma and dendrites	gkl_Kleaksd	2.02E-05 [1.97E-05, 2.37E-05]	3.23E-05 [2.88E-05, 3.43E-05]	2.61E-05 [2.33E-05, 2.65E-05]	1.34E-05 [1.10E-05, 1.58E-05]		1.10E-05 [1.10E-05 , 1.58E-05]	2.08E-05 [1.65E-05, 2.08E-05 ]	8.73E-06 [8.73E-06, 1.23E-05 ]	1.30E-05 [1.06E-05, 1.35E-05]
Maximal conductance of a potassium leak on the axon	gkl_Kleakaxon	0.000159 [3.51E-05, 0.000159]	4.87E-05 [4.87E-05, 0.000150]	6.10E-05 [5.50E-05, 0.000152]	4.77E-05 [8.99E-06, 0.000137]		0.000126 [7.92E-05 , 0.000140]	8.95E-05 [8.45E-05, 0.000131]	0.000111 [6.93E-05, 0.000159 ]	7.24E-05 [3.35E-05, 0.000153]
Maximal conductance of the sodium channels on the soma	gna_Nasoma	0.0582 [0.0544, 0.0596]	0.0456 [0.0418, 0.0480]	0.0471 [0.0437, 0.0505]	0.0293 [0.0194, 0.0336]		0.0203 [0.0203 , 0.0440]	0.0171 [0.0171, 0.0242]	0.0404 [0.0345, 0.0463]	0.0229 [0.0140, 0.0267]
Maximal conductance of the sodium channels on the dendrites	gna_Nadend	0.0247 [0.0198, 0.0247]	0.0210 [0.0181, 0.0231]	0.0249 [0.0228, 0.0279]	0.0463 [0.0463, 0.0587]		0.0244 [0.00689 , 0.0269]	0.0438 [0.0331, 0.0438]	0.0116 [0.00985, 0.0116]	0.0255 [0.0171, 0.0487]
Maximal conductance of the sodium channels on the axon	gna_Naaxon	0.0921 [0.0703, 0.0971]	0.0874 [0.0186, 0.0977]	0.0686 [0.0557, 0.0871]	0.0662 [0.0178, 0.0938]		0.0868 [0.0190, 0.0868 ]	0.0953 [0.0335, 0.0953]	0.0395 [0.0162, 0.0418]	0.0873 [0.00340, 0.107]
Maximal conductance of the M-type potassium channels	gbar_IM	2.47E-05 [1.30E-05, 3.33E-05]	3.92E-05 [1.30E-05, 4.33E-05 ]	3.36E-05 [3.36E-05, 8.98E-05]	1.89E-05 [9.29E-06, 2.65E-05]		1.63E-05 [1.13E-05 , 9.32E-05]	4.38E-05 [1.31E-05, 4.38E-05 ]	0.000115 [2.16E-05, 0.000115]	9.11E-06 [7.55E-06, 3.11E-05]
