## Supporting for "Synaptic and dendritic architecture of different types of hippocampal somatostatin interneurons": S17_Data.xlsx

### Sheet: Sheet1
Segment ID	Diameter from volume	Diameter from area	Diameter from perimeter	Distance from the soma	Dendritic order
OL272-01-2	1.95799	2.5433	2.04578	9	1
OL273-01-3R	1.29739	1.69309	1.47473	27	1
OL273-02-1A	0.836828	1.14814	0.972755	32.5	2
OL273-02-1B	1.07107	1.36141	1.18666	32.5	2
OL274-01-4	0.982403	1.18698	1.13382	13.3	1
OL276-01-7	1.99056	2.70022	2.04546	15.6	1
OL221-23-1	1.03294	1.27133	1.10676	289.6	3
OL221-34-1R	0.797885	0.94729	0.761397	346	4
OL221-35-1A	0.600272	0.65158	0.534442	356	5
OL221-23-3	1.49866	2.0496	1.59601	200	3
OL221-12-1R	2.08796	2.58022	2.2756	177	2
OL221-13-1A	1.17265	1.51165	1.23982	180	3
OL221-13-1B	1.21058	1.56863	1.38083	180	3
OL222-25-1	0.802658	1.16788	0.774448	291.6	5
OL222-24-1	1.06809	1.51547	1.11568	204	4
OL222-23-2	1.08934	1.4499	1.03737	221	3
OL222-34-2	0.85116	1.31971	0.867394	322	4
OL281-01-3	2.4737	3.13121	2.87879	3	1
OL281-02-1A	1.04276	1.27451	1.03642	10.5	2
OL281-02-1R	1.53061	1.8758	1.77426	23.13	2
OL281-03-1B	0.889203	1.14114	0.880127	28	3
OL281-03-1A	1.74443	2.10435	2.0184	0	3
OL281-14-1_split1	0.837589	1.14019	0.9266	135.39	4
OL281-14-1_split2	0.779317	1.14114	0.907183	155.96	4
OL281-25-1	0.815249	1.16979	1.02177	186.56	5
OL281-26-1R	1.00862	1.55208	1.20639	200	6
OL281-27-1A	0.848913	1.37924	1.27706	202.3	7
OL281-27-1B	0.824567	1.28534	1.02368	202.3	7
OL281-27-1	0.708277	1.0501	0.761397	230.26	7
OL281-37-1_split1	0.45276	0.633118	0.555451	244.7	7
OL281-37-1_split2	0.628255	0.893496	0.708558	281.65	7
OL281-01-1R	1.47339	1.73447	1.58296	1	1
OL281-02-2A	1.04702	1.29361	0.876307	19.6	2
OL281-02-2B	0.908328	1.07079	0.940606	19.6	2
OL281-02-3	0.929116	1.19876	0.995355	9.34	2
OL281-01-2	1.96707	2.27432	2.09512	1	1
OL301-03-1	0.974596	1.29393	1.11727	35.91	3
OL301-03-2A	0.868192	1.07016	0.93233	27.9	3
OL301-03-2B	0.621121	0.703783	0.63471	27.9	3
OL301-02-1	0.751877	0.812963	0.737842	31.78	2
OL301-13-1R	0.732143	1.28088	0.811372	125	3
OL301-14-2A	0.585236	1.01541	0.70633	150	4
OL301-14-2B	0.560794	0.83047	0.555451	150	4
OL301-14-1	0.547002	0.680547	0.545265	114.48	4
OL301-24-1	0.755256	1.19112	0.939969	180.22	4
OL301-01-2R	1.67935	2.1314	1.9993	0	1
OL301-02-1A	0.732143	0.852116	0.802141	36	2
OL301-02-1B	1.08113	1.27738	1.16915	36	2
OL301-01-1R	1.18453	1.3856	1.32481	0	1
OL301-02-2A	1.00483	1.37192	1.15419	6	2
OL302-47-1R	0.968699	1.57245	1.1335	395.7	7
OL302-48-1A	0.57092	0.690096	0.616885	410.9	8
OL302-48-1B	0.659885	0.895724	0.760442	410.9	8
