## Supporting for "Synaptic and dendritic architecture of different types of hippocampal somatostatin interneurons": S18_Data.xlsx

### Sheet: Sheet1
Segment ID	Diameter from volume	Diameter from area	Diameter from perimeter	Distance from the soma	Dendritic order
HS141-13-1R	1.50756	2.34945	1.87103	166	3
HS141-14-1A	0.994639	1.45181	1.15005	187	4
HS141-14-1B	1.08817	1.64312	1.3213	187	4
HS141-44-1A	1.53352	2.38573	1.86434	406	4
HS141-23-1R	1.92553	3.05928	2.13554	200.7	3
HS141-24-1A	0.902703	1.17425	1.06411	208	4
HS141-24-1B	1.72756	2.45003	1.9767	208	4
HS141-24-2B	0.85638	1.21308	1.0291	200	4
HS141-24-2AR	1.54262	2.33289	1.72715	200	4
HS141-25-1A	1.02304	1.31557	1.18825	207	5
HS141-25-1B	1.50502	2.38223	1.76662	215.8	5
HS141-02-1	1.87291	2.56685	2.0757	58.3	2
HS141-01-1R	1.87868	2.2253	2.02127	5.3	1
HS141-02-2A	1.04642	1.123	1.16915	13.3	2
HS141-02-2B	2.06219	2.30265	2.1123	13.3	2
HS141-02-3	1.41115	2.08843	1.70073	38.4	2
HS111-02-4A	1.04337	1.52789	1.32958	10	2
HS131-34-1	1.28506	2.07315	1.59664	179.4	4
HS131-15-1	1.094	1.61765	1.39101	149.6	5
HS131-24-1	0.879846	1.55526	1.13764	226.7	4
HS131-23-1	0.870389	1.33372	1.13796	199.4	3
HS131-25-1	0.891348	1.33754	1.0552	215.7	5
HS131-02-1	1.74334	2.29788	2.04132	60	2
HS131-02-2	1.25042	1.57818	1.39133	70	2
HS131-14-1	0.878398	1.24555	0.986761	104.9	4
HS131-01-1	1.79976	2.19125	2.07984	43.1	1
HS131-02-2A	1.70456	2.41406	1.93437	52.4	2
HS131-02-2B	1.09459	1.24968	1.07875	52.4	2
HS133-25-1R	0.927745	1.25828	1.0466	285.9	5
HS133-36-1A	0.675144	0.805324	0.727338	304.4	6
HS133-36-1B	0.764472	0.974347	0.881718	304.4	6
HS132-24-1	0.664691	0.816783	0.693916	259	4
HS181-35-1	0.739067	1.25382	0.848296	308	5
HS181-x2	1.66489	2.04196	1.85288	33	2
HS181-17-1A	1.23298	1.61033	1.36459	113.7	7
HS181-19-1A	1.12045	1.55908	1.29584	135.9	9
HS181-18-1A	1.44591	2.19538	1.71983	127.3	8
