## Supporting for "Synaptic and dendritic architecture of different types of hippocampal somatostatin interneurons": S20_Data.xlsx

### Sheet: Explanation
Analysis results
Dendrites report
Radius: Each radius corresponds to a shell. The number shown is the position of the shell in µm from the designated center point.
Intersections: Number of intersections between process and sphere at the given radius.
Length: Total length in µm of all processes passing through a shell.
SArea: Total surface area in µm2 of all processes passing through a shell.
Volume: Total volume in µm3 of all processes passing through a shell.
Avg. Diameter: Average Diameter in µm of all processes passing through a shell.
Nodes: Total number of nodes in the shell.
Endings: Total number of endings in the shell.
SEE worksheets for each cell

### Sheet: HS_0731
Radius(µm)	Intersections	Length(µm)	SArea(µm²)	Volume(µm³)	Avg. Diameter(µm)	Nodes	Endings
50	13	432.34	1820.28	697.66	1.31	6	1
100	24	1056.84	2939.45	716.99	0.87	10	1
150	31	1616.8	3084.07	550.89	0.61	10	9
200	18	1448.92	2380.62	398.5	0.53	6	11
250	14	991.85	1636.5	253.98	0.52	7	11
300	11	827.04	1119.93	146.57	0.43	5	8
350	6	624	781.27	94.3	0.39	3	8
400	3	252.58	319.1	37.38	0.4	0	3
450	2	146.9	163.37	17.21	0.35	0	1
500	0	11.95	7.9	0.47	0.2	0	2

### Sheet: HS_5091
Radius(µm)	Intersections	Length(µm)	SArea(µm²)	Volume(µm³)	Avg. Diameter(µm)	Nodes	Endings
50	11	310.54	1382.33	571.36	1.38	5	1
100	25	1231.46	3319.86	800.65	0.87	14	0
150	25	1719.59	3393.09	596.31	0.64	11	9
200	19	1461.96	2676.15	419.64	0.57	9	15
250	12	1013.52	1581.06	215.53	0.5	4	11
300	7	556.63	770.11	101.43	0.45	2	7
350	2	272.41	364.05	46.9	0.44	0	5
400	1	80.3	116.47	13.88	0.48	0	1
450	0	6.67	6.56	0.52	0.32	0	1

### Sheet: HS_5101
Radius(µm)	Intersections	Length(µm)	SArea(µm²)	Volume(µm³)	Avg. Diameter(µm)	Nodes	Endings
50	11	311.45	1660.23	773.41	1.57	3	0
100	22	1054.53	3604.56	1084.29	1.09	14	1
150	22	1599.55	4542.59	1112.82	0.91	8	8
200	25	1449.97	4013.69	926.27	0.88	9	6
250	15	1275.74	3129.28	662.02	0.8	2	12
300	13	767	1877.24	386.01	0.79	1	3
350	12	800.41	1731.35	312.44	0.68	4	5
400	6	432.24	966.56	182.14	0.7	0	6
450	3	203.35	488.57	97.21	0.76	0	3
500	2	161.52	395.47	80.42	0.76	0	1
550	0	12.55	23.26	3.43	0.59	0	2

### Sheet: HS_5102
Radius(µm)	Intersections	Length(µm)	SArea(µm²)	Volume(µm³)	Avg. Diameter(µm)	Nodes	Endings
50	8	187.65	1288.66	733.52	2.11	2	0
100	13	696.38	2810.16	1029.01	1.24	9	2
150	19	1162.41	3627.13	975.41	1	7	1
200	20	1285.23	3471.12	808.78	0.87	3	2
250	21	1240.78	3178.35	705.15	0.8	7	6
300	18	1107.4	2445.86	459.33	0.7	3	6
350	13	1019.15	2094.34	373.48	0.65	3	10
400	5	553.74	968.45	148.74	0.56	1	7
450	2	140.15	255.35	40.01	0.59	1	4
500	3	123.71	251.68	42.08	0.64	0	1
550	0	41.46	72.95	10.25	0.55	0	1

### Sheet: OLM_1811
Radius(µm)	Intersections	Length(µm)	SArea(µm²)	Volume(µm³)	Avg. Diameter(µm)	Nodes	Endings
50	9	280.3	1597.79	768.12	1.76	5	0
100	14	636.15	2328.81	703.14	1.15	5	2
150	30	1075.1	2915.31	677.61	0.85	13	5
200	20	1696.58	3187.81	586.51	0.58	20	25
250	13	980.74	1958.66	354.2	0.62	11	14
300	8	635.04	1192.08	200.53	0.58	4	7
350	4	419.26	802.1	142.58	0.58	4	8
400	2	171.4	325.57	53.64	0.59	2	4
450	0	22.83	38.94	5.39	0.52	0	2

### Sheet: OLM_1812
Radius(µm)	Intersections	Length(µm)	SArea(µm²)	Volume(µm³)	Avg. Diameter(µm)	Nodes	Endings
50	7	239.43	1109.4	450	1.43	4	0
100	11	514.71	1711.34	462.71	1.04	4	0
150	19	766.62	2072.99	457.86	0.86	8	2
200	15	1319.25	2595.95	443.22	0.62	13	15
250	10	684.54	1238.5	196.33	0.57	5	14
300	1	231.43	299.91	40.5	0.42	1	6
350	0	32.76	37.52	3.55	0.36	0	1

### Sheet: OLM_1821
Radius(µm)	Intersections	Length(µm)	SArea(µm²)	Volume(µm³)	Avg. Diameter(µm)	Nodes	Endings
50	8	307.85	1339.15	538.93	1.3	4	0
100	14	696.89	2013.82	516.22	0.93	6	2
150	20	1310.58	3030.65	609.81	0.72	13	7
200	20	1457.58	3158.66	592.13	0.68	13	15
250	16	1229.91	2541.3	456.12	0.64	9	11
300	5	753.67	1499.52	259.34	0.62	5	14
350	13	694.86	1492.96	268.13	0.67	14	12
400	0	364.84	679.81	105.52	0.59	2	9

### Sheet: OLM_1831
Radius(µm)	Intersections	Length(µm)	SArea(µm²)	Volume(µm³)	Avg. Diameter(µm)	Nodes	Endings
50	9	414.73	2352.12	1152.22	1.73	3	0
100	16	851.1	3060.68	954.37	1.12	9	2
150	23	1207.85	3768.34	992.18	0.98	7	2
200	24	1391.03	3953.93	951.86	0.9	5	2
250	19	1473.93	3803.07	836.59	0.81	8	15
300	15	1233.35	2831.09	554.79	0.73	8	10
350	7	697.98	1471.68	272.86	0.68	6	16
400	0	277.57	574.31	99.37	0.67	3	8

### Sheet: all
OLM (1)/HS (2)	Radius(µm)		Intersections	Length(µm)	SArea(µm²)	Volume(µm³)	Avg. Diameter(µm)	Nodes	Endings
1	50		9	280.3	1597.79	768.12	1.76	5	0
1	100		14	636.15	2328.81	703.14	1.15	5	2
1	150		30	1075.1	2915.31	677.61	0.85	13	5
1	200		20	1696.58	3187.81	586.51	0.58	20	25
1	250		13	980.74	1958.66	354.2	0.62	11	14
1	300		8	635.04	1192.08	200.53	0.58	4	7
1	350		4	419.26	802.1	142.58	0.58	4	8
1	400		2	171.4	325.57	53.64	0.59	2	4
1	450		0	22.83	38.94	5.39	0.52	0	2
1	50		7	239.43	1109.4	450	1.43	4	0
1	100		11	514.71	1711.34	462.71	1.04	4	0
1	150		19	766.62	2072.99	457.86	0.86	8	2
1	200		15	1319.25	2595.95	443.22	0.62	13	15
1	250		10	684.54	1238.5	196.33	0.57	5	14
1	300		1	231.43	299.91	40.5	0.42	1	6
1	350		0	32.76	37.52	3.55	0.36	0	1
1	50		8	307.85	1339.15	538.93	1.3	4	0
1	100		14	696.89	2013.82	516.22	0.93	6	2
1	150		20	1310.58	3030.65	609.81	0.72	13	7
1	200		20	1457.58	3158.66	592.13	0.68	13	15
1	250		16	1229.91	2541.3	456.12	0.64	9	11
1	300		5	753.67	1499.52	259.34	0.62	5	14
1	350		13	694.86	1492.96	268.13	0.67	14	12
1	400		0	364.84	679.81	105.52	0.59	2	9
1	50		9	414.73	2352.12	1152.22	1.73	3	0
1	100		16	851.1	3060.68	954.37	1.12	9	2
1	150		23	1207.85	3768.34	992.18	0.98	7	2
1	200		24	1391.03	3953.93	951.86	0.9	5	2
1	250		19	1473.93	3803.07	836.59	0.81	8	15
1	300		15	1233.35	2831.09	554.79	0.73	8	10
1	350		7	697.98	1471.68	272.86	0.68	6	16
1	400		0	277.57	574.31	99.37	0.67	3	8
2	50	60	13	432.34	1820.28	697.66	1.31	6	1
2	100	110	24	1056.84	2939.45	716.99	0.87	10	1
2	150	160	31	1616.8	3084.07	550.89	0.61	10	9
2	200	210	18	1448.92	2380.62	398.5	0.53	6	11
2	250	260	14	991.85	1636.5	253.98	0.52	7	11
2	300	310	11	827.04	1119.93	146.57	0.43	5	8
2	350	360	6	624	781.27	94.3	0.39	3	8
2	400	410	3	252.58	319.1	37.38	0.4	0	3
2	450	460	2	146.9	163.37	17.21	0.35	0	1
2	500	510	0	11.95	7.9	0.47	0.2	0	2
2	50	60	11	310.54	1382.33	571.36	1.38	5	1
2	100	110	25	1231.46	3319.86	800.65	0.87	14	0
2	150	160	25	1719.59	3393.09	596.31	0.64	11	9
2	200	210	19	1461.96	2676.15	419.64	0.57	9	15
2	250	260	12	1013.52	1581.06	215.53	0.5	4	11
2	300	310	7	556.63	770.11	101.43	0.45	2	7
2	350	360	2	272.41	364.05	46.9	0.44	0	5
2	400	410	1	80.3	116.47	13.88	0.48	0	1
2	450	460	0	6.67	6.56	0.52	0.32	0	1
2	50	60	11	311.45	1660.23	773.41	1.57	3	0
2	100	110	22	1054.53	3604.56	1084.29	1.09	14	1
2	150	160	22	1599.55	4542.59	1112.82	0.91	8	8
2	200	210	25	1449.97	4013.69	926.27	0.88	9	6
2	250	260	15	1275.74	3129.28	662.02	0.8	2	12
2	300	310	13	767	1877.24	386.01	0.79	1	3
2	350	360	12	800.41	1731.35	312.44	0.68	4	5
2	400	410	6	432.24	966.56	182.14	0.7	0	6
2	450	460	3	203.35	488.57	97.21	0.76	0	3
2	500	510	2	161.52	395.47	80.42	0.76	0	1
2	550	560	0	12.55	23.26	3.43	0.59	0	2
2	50	60	8	187.65	1288.66	733.52	2.11	2	0
2	100	110	13	696.38	2810.16	1029.01	1.24	9	2
2	150	160	19	1162.41	3627.13	975.41	1	7	1
2	200	210	20	1285.23	3471.12	808.78	0.87	3	2
2	250	260	21	1240.78	3178.35	705.15	0.8	7	6
2	300	310	18	1107.4	2445.86	459.33	0.7	3	6
2	350	360	13	1019.15	2094.34	373.48	0.65	3	10
2	400	410	5	553.74	968.45	148.74	0.56	1	7
2	450	460	2	140.15	255.35	40.01	0.59	1	4
2	500	510	3	123.71	251.68	42.08	0.64	0	1
2	550	560	0	41.46	72.95	10.25	0.55	0	1
