## Supporting for "Synaptic and dendritic architecture of different types of hippocampal somatostatin interneurons": S24_Data.xlsx

### Sheet: HS_5102_parameter_sets
Supporting fig. 4
Leak max cond.	Leak reversal pot.	Specific capacitance	Ih max. cond.	Contr. of fast comp.
gpas	epas	cm	gmax_h	fastRate_h
1.09524432848579E-05	-73.7749541257033	0.595239382138614	5.10124066591735E-05	0.342388036186309
4.10210804505733E-06	-92.2374690128949	0.680382711561237	7.0808951660908E-05	0.550377488905897
2.2722424162603E-06	-110.09716632636	0.611558615312641	7.20004412592928E-05	0.65659830472773
1.39303535071791E-05	-71.7799531709464	0.534178144239459	4.56189538971749E-05	0.233298704132237
4.59476232927586E-06	-89.1461077372124	0.705669880090936	6.89226405658178E-05	0.557900386946918
1.37177926842114E-05	-72.1371760786868	0.557985983386168	4.51513340365257E-05	0.245651460479144
9.73148640519706E-06	-76.3424817869601	0.6684899454854	5.89858688435817E-05	0.402619188211365
1.54124255324299E-05	-71.5647971804353	0.545322798233903	4.24386500374558E-05	0.1445530669295
1.43090968282076E-05	-71.8923391835061	0.566467963206314	4.41400785256794E-05	0.236797283957065
1.31655631668319E-05	-72.643067188896	0.580167780359769	4.60457636215107E-05	0.258245740781405
1.36932342950319E-05	-72.258914441323	0.571339630956563	4.60581981451024E-05	0.25640603774522
1.42304822159185E-05	-71.5158011207459	0.555445568800493	4.26344810430564E-05	0.246171094752734
1.19264370729519E-05	-73.4494104329855	0.581785755148241	5.05785651169868E-05	0.297614427000225
1.30643933688009E-05	-72.8516628061743	0.611992151479693	4.8222860051446E-05	0.297828724347959
1.41820776050001E-05	-72.2709402223469	0.546693671151231	4.60353732782693E-05	0.199821097821572
1.54516651570091E-05	-71.3606766931928	0.547881455267467	4.15720112297623E-05	0.160046627751222
1.08833788120454E-05	-74.2212987479812	0.622311799579344	5.31642376419142E-05	0.353452995391323
1.11008964549444E-05	-74.0404508348149	0.632082545699621	5.18086875004454E-05	0.338131125879314
4.67305395455784E-06	-88.770846880144	0.656697980264478	6.78329011447802E-05	0.538125227489602
1.53517511693223E-05	-71.3582782352674	0.544384364851178	4.09559103792236E-05	0.174142411081962

### Sheet: HS_5101_parameter_sets
Supporting fig. 4
Leak max cond.	Leak reversal pot.	Specific capacitance	Ih max. cond.	Contr. of fast comp.
gpas	epas	cm	gmax_h	fastRate_h
1.29553724059528E-05	-72.0312743514622	0.585464205163474	4.13623860035306E-05	0.254491841256465
1.39951873857888E-05	-71.7789305739513	0.519231397481118	4.1499637417618E-05	0.193925562266911
7.50857658930307E-06	-77.8193386604027	0.557881812607772	5.60111624918437E-05	0.478008484370751
1.54261023606127E-05	-70.7810226844087	0.496526871512592	3.58583027742386E-05	0.156035837143075
8.82319565649088E-06	-76.4648307898377	0.627580311822232	5.43637972465301E-05	0.365228565674881
1.29658860629139E-05	-72.3028761110732	0.53148529125337	4.24893070366872E-05	0.251123696624314
1.25763972032875E-05	-72.1150017425592	0.538635831377566	4.38391104791347E-05	0.280925155928448
1.11537645382423E-05	-73.6215365542361	0.451718115991437	4.95754609435794E-05	0.307025564880387
1.37465486528504E-05	-71.8695562124569	0.521571691190364	4.13467493221757E-05	0.22687584383991
1.13085802108157E-05	-72.9831862192234	0.60209450861454	4.66114315352356E-05	0.319926905414138
1.23628680231386E-05	-72.6586144757013	0.541637476961961	4.44148097201205E-05	0.262890322913946
1.3160773143958E-05	-72.2351500526623	0.532677841362356	4.42586923184634E-05	0.206958263159522
1.30965106952914E-05	-72.0033533890962	0.541946770391927	4.17497968154125E-05	0.271321664008802
1.24281816187881E-05	-72.8468938359182	0.564268550588837	4.50874170920164E-05	0.217452489378021
1.09535266065184E-05	-73.4858296745321	0.585110124577321	4.67357103984108E-05	0.327646068223212
1.55918090141007E-05	-70.3914418946535	0.518028541085906	3.43379124759071E-05	0.148089033746643
1.4982120421534E-05	-71.0138048798949	0.500682353805261	3.76656905097833E-05	0.164851289112031
8.17137327832672E-06	-76.879856429773	0.576024780792223	5.50061249566295E-05	0.452417604132271
9.67779104147553E-06	-75.018468764804	0.607989944500589	5.18409361383738E-05	0.373549385087614
1.3372784812637E-05	-72.1888326563976	0.529098104815728	4.30063483561366E-05	0.219715416262563

### Sheet: HS_5091_parameter_sets
Supporting fig. 4
Leak max cond.	Leak reversal pot.	Specific capacitance	Ih max. cond.	Contr. of fast comp.
gpas	epas	cm	gmax_h	fastRate_h
2.27890721380443E-05	-71.2571496129408	0.641071686200935	3.71567877109655E-05	0.112877318458046
2.12853449690726E-05	-71.549787157479	0.617636846205881	4.31388573865762E-05	0.147852584232654
2.00617740037085E-05	-71.7929749505143	0.693831809858058	4.40488183920419E-05	0.259983266448364
2.24239302699005E-05	-71.4235960526823	0.598479109805039	4.16453896945749E-05	0.110376425977368
2.00254594540929E-05	-71.0878621544064	0.579864969352397	3.69170307877062E-05	0.272891249475219
2.43828990371194E-05	-71.0853890982966	0.5499907873891	3.74927577802228E-05	0.027089235777309
2.28361249606604E-05	-71.2013709638637	0.506081137334196	3.88931795818162E-05	0.136252855554146
2.22777761872044E-05	-71.5728483026081	0.551095696790035	4.1217940391212E-05	0.257856105332095
2.31224456481566E-05	-71.4334040719684	0.573672881299988	4.08069245662431E-05	0.081133985122011
2.17188831425501E-05	-71.7763805421422	0.577603019010842	4.21361865790286E-05	0.118633222359553
2.325039379032E-05	-71.3366941252725	0.56843685466931	3.99734496495502E-05	0.063422848544792
2.37542638250653E-05	-71.0966806243222	0.55587505272833	3.79157235356522E-05	0.059170096656656
2.44160724571146E-05	-71.0094908199041	0.553070092502729	3.71593499413356E-05	0.025526460344583
2.47610284352765E-05	-70.9338311305911	0.538882081601035	3.61703366629401E-05	0.024349018247719
2.40857104407427E-05	-70.8642113394663	0.540866104996169	3.61823540922218E-05	0.048913609231405
2.40317408378723E-05	-71.2688829527087	0.562457448225628	3.87512537846997E-05	0.042388320401208
1.98252757130997E-05	-72.1742764204477	0.62985727484751	4.69395276777692E-05	0.18557508776745
2.23646155916016E-05	-71.4460147590275	0.559103765254904	3.99964168089913E-05	0.146595804811494
9.97601179323704E-06	-78.2351385869427	0.769246341660892	6.97698284366017E-05	0.549397776594091
2.20947604897666E-05	-72.4721925766717	0.702322494605145	4.94962977814792E-05	0.055737534284336

### Sheet: HS_0731_parameter_sets
Supporting fig. 4
Leak max cond.	Leak reversal pot.	Specific capacitance	Ih max. cond.	Contr. of fast comp.
gpas	epas	cm	gmax_h	fastRate_h
2.5023103243778E-05	-70	0.784805752922448	5.02255384964395E-05	0.038884505383794
1.10736920649095E-05	-77.871514779743	0.935655818376962	8.02866970501567E-05	0.418854055646719
1.04749202238022E-05	-77.7454422017455	0.902655898066268	8.22452493639742E-05	0.430980357142717
1.75032661614522E-05	-73.1130084682393	0.809451943244208	6.6255277433042E-05	0.24043238558606
1.64898017290475E-05	-73.6694175815375	0.822119828642691	7.0611408297356E-05	0.252692192087422
1.54348910302948E-05	-73.9517297959309	0.839469912971403	6.98995893144021E-05	0.322442321562729
1.73147006490638E-05	-72.781034823594	0.807180356538477	6.62712922639011E-05	0.280575300573574
1.54381123534035E-05	-73.9745730438387	0.867985326788121	7.15507620461566E-05	0.3147462587747
1.60863141489128E-05	-73.5292371290973	0.823577049817106	6.93003103887555E-05	0.299266712224991
2.06512145449636E-05	-71.3769142214226	0.734843693632598	5.6680761696694E-05	0.157515621889901
2.17352301834777E-05	-70.7908967066717	0.721196636089017	5.25121574293975E-05	0.137980333218233
1.99359008050328E-05	-71.9023942588148	0.820732475472969	6.1281860559902E-05	0.287146022788541
1.91958225862781E-05	-72.1093145658103	0.751518742800627	6.17989607410896E-05	0.203385220429247
2.1315430482894E-05	-71.0083701145586	0.724207580644953	5.3810656018483E-05	0.137516325114188
2.41872813178806E-05	-70	0.90250297121041	4.73967771650119E-05	0.01
1.91340819730113E-05	-71.857910531901	0.771217827892013	5.97478380980959E-05	0.223321214124268
2.09403770561008E-05	-71.2582903582157	0.721686838791646	5.52046237732083E-05	0.163279980528263
2.08556312476239E-05	-71.2179224384221	0.734468130966656	5.52476816254694E-05	0.155395776472127
1.17973408635599E-05	-76.9048740584592	0.84070143770793	7.91971521905298E-05	0.429798792864443
1.59646357153746E-05	-73.3311032678694	0.838607740790257	6.78722425595444E-05	0.323970043977656

### Sheet: OLM_1831_parameter_sets
Supporting fig. 4
Leak max cond.	Leak reversal pot.	Specific capacitance	Ih max. cond.	Contr. of fast comp.
gpas	epas	cm	gmax_h	fastRate_h
1.51863728484245E-05	-73.9804173311036	0.651639249994039	0.000108315364011	0.17258191866081
1.93534611103037E-05	-72.1986878762155	0.703788392239126	0.000103885664461	0.057226225297539
1.72874427052077E-05	-72.34432998532	0.61064161403827	9.73766959797692E-05	0.128215995187205
1.02218520175755E-05	-79.4278986654152	0.667483776224528	0.000123897727154	0.342129480746382
1.91080089645902E-05	-71.558995276541	0.627091550497766	9.27499162466225E-05	0.046955119959967
1.68371585414768E-05	-72.7992316302838	0.658860826085461	0.000100970298182	0.131930453549807
1.67093685494845E-05	-73.2960394769845	0.639530925751162	0.000108538388822	0.144158038653688
1.70664007411449E-05	-72.6617214238995	0.660055161765401	0.000102167403668	0.116405645784138
1.84176918537752E-05	-71.7210069841668	0.654051072904113	9.44892415690735E-05	0.080140001712067
1.63045143848688E-05	-72.6420959145104	0.644677014806811	0.000101367859049	0.133862299951263
1.62586177174718E-05	-73.2786979335212	0.665140032368345	0.000105868366087	0.137461622047485
8.21207108064704E-06	-84.2732626213926	0.613568283252091	0.000138102674723	0.366850221500524
8.50568208666456E-06	-83.6200057927362	0.641270953850738	0.000136713520546	0.335021913956936
1.76391046709392E-05	-72.37707144583	0.668412331860169	9.95595165700093E-05	0.09963495230127
2.21438888757695E-05	-70	0.664234122068927	8.39251140530772E-05	0.01
1.80534367529949E-05	-71.9451205340359	0.652281121983474	9.57298853845991E-05	0.090912391989751
1.70204506285781E-05	-72.9128566176841	0.647408945035184	0.000103514626602	0.131850931021781
1.97111024482588E-05	-71.0722317277006	0.632676710184735	9.02905829094056E-05	0.047877658700982
1.08468339200534E-05	-79.1450645701857	0.614047870252505	0.000132819060479	0.291241003456695
1.69956629902464E-05	-72.6019378934444	0.640174587899525	0.00010029029734	0.120596218080568

### Sheet: OLM_1821_parameter_sets
Supporting fig. 4
Leak max cond.	Leak reversal pot.	Specific capacitance	Ih max. cond.	Contr. of fast comp.
gpas	epas	cm	gmax_h	fastRate_h
2.28494388294668E-05	-75.9447495555785	1.12767178363206	0.000214168463003	0.121576125157028
1.62456378288941E-05	-80.8676678723304	1.11028366848073	0.000227491159144	0.221904570175052
2.45324645433444E-05	-74.5315285876812	1.10078982537678	0.000190252953395	0.106224401306426
2.8080779928905E-05	-72.7689168940352	1.12074996695363	0.000179332927066	0.039259059822049
1.96594621393775E-05	-77.8128196629063	1.16180981134186	0.000214200950136	0.173912127672831
2.23551646958415E-05	-76.1991290740979	1.13159854962335	0.000211622456863	0.136683319285055
1.74226898172299E-05	-79.227795181428	1.10073875842415	0.000216257299028	0.20611113722776
2.28531385911968E-05	-75.4213133626698	1.14610418662923	0.00020050778206	0.139001914576948
2.03189354425202E-05	-76.9670515089869	1.12178263930979	0.000206745239551	0.15949774481491
2.4107728023887E-05	-74.7967198581114	1.09052864173337	0.000191034450266	0.123008936183195
2.4383885198778E-05	-74.7153932542481	1.1116207505067	0.00019274134695	0.113231748369222
1.20013969215395E-05	-88.0957513719723	1.16192977109047	0.000248192250338	0.280966180925099
2.41881026520544E-05	-75.4076557456874	1.10408940559371	0.000206284253549	0.114312169614929
2.4595882170704E-05	-74.5271774913876	1.11196598874612	0.000187751311912	0.106388010782284
1.50972744773201E-05	-82.6502514393149	1.11507079520581	0.000236181694397	0.240687602036574
2.61876605843116E-05	-73.6591768320791	1.07071208040765	0.000181497601007	0.08435905697356
2.82911494421648E-05	-72.9159999764891	1.05025566791056	0.000176903488791	0.051644591830836
2.21082381190322E-05	-76.0232837565694	1.15517890585207	0.000202446501846	0.137045609565857
2.00330201610582E-05	-76.982565867445	1.10948299393849	0.00020727582131	0.173987409111308
2.53613324647548E-05	-74.1446192326202	1.0895127332926	0.000187583818293	0.095342739285384

### Sheet: OLM_1812_parameter_sets
Supporting fig. 4
Leak max cond.	Leak reversal pot.	Specific capacitance	Ih max. cond.	Contr. of fast comp.
gpas	epas	cm	gmax_h	fastRate_h
3.30863499105336E-05	-74.4257394264755	1.44330006094348	0.000247881792699	0.149664388259695
2.02805259856154E-05	-81.3884767667833	1.3942104409438	0.000288570723521	0.318790759609138
3.97502618457132E-05	-71.8128679442649	1.4070747726076	0.000206187813426	0.069171209074976
3.41123033623028E-05	-74.2092376758889	1.37954515477846	0.000262471381268	0.172416972350065
3.1454961897856E-05	-74.6126705343966	1.44617487732732	0.000251409348536	0.180731919968348
3.94187843105179E-05	-72.6851763197916	1.37903999775504	0.000239688680158	0.042249188050567
3.90340522558204E-05	-72.0548598434381	1.42927793760886	0.000220841609613	0.078660906313939
3.12121822209716E-05	-74.8113935169737	1.41727427256867	0.000252883379459	0.178619786269474
3.02887062372898E-05	-74.7685059312049	1.39216805369529	0.000242269923049	0.186181236807604
3.32363728198388E-05	-73.9270498835432	1.41978612109801	0.000238219502079	0.147217156409076
3.92431685215147E-05	-72.139346302693	1.40493990826574	0.000216920308899	0.07329741303954
3.54840581714658E-05	-73.2341167369853	1.39565461538014	0.000232464870185	0.129241915123917
2.27985173447455E-05	-79.5812104988002	1.44872089878393	0.000282228019977	0.258044236609272
3.64073737095889E-05	-72.9889864363118	1.43886108945364	0.000232616146721	0.107151624520228
2.43590510170983E-05	-78.3571674447894	1.39819876564787	0.000272933052052	0.257833556246125
3.11997587095098E-05	-74.9428810731122	1.47900560783472	0.000249851110269	0.176951306962481
3.44714839334805E-05	-73.8236218372573	1.3527090691659	0.000244517653832	0.15197706026494
3.67414826302308E-05	-73.0842843263535	1.44897417309182	0.000226270483919	0.112953900756012
2.55517933800248E-05	-77.8978033777414	1.53313399537531	0.000277492849876	0.227153924160579
3.83199456556089E-05	-72.4392910811102	1.44278104285111	0.00022073022645	0.084843918012782

### Sheet: OLM_1811_parameter_sets
Supporting fig. 4
Leak max cond.	Leak reversal pot.	Specific capacitance	Ih max. cond.	Contr. of fast comp.
gpas	epas	cm	gmax_h	fastRate_h
1.73703783579476E-05	-78.3827488186979	0.962795322040458	0.000205606349854	0.260092196820231
2.29573596646176E-05	-74.3323908802405	1.0378160831665	0.0001733973607	0.174081925374059
1.89494808340933E-05	-76.9513929164819	1.01919460490817	0.000190348341684	0.230371958423124
2.04959503695741E-05	-75.3109192320482	0.94371987015129	0.000173486711739	0.224503977591463
2.46898476885179E-05	-73.2742623362476	0.991563602783912	0.000161212323295	0.154094156844095
2.15856673403981E-05	-74.6030328304437	1.00591507281023	0.000167841727763	0.200651543048156
2.89057176424581E-05	-71.2730656376268	0.959806668798913	0.000139914556671	0.07167316815656
2.48198209403697E-05	-73.1299716057494	0.975008230437478	0.000159457998238	0.142564789618587
2.29044331351011E-05	-74.0033570456796	1.01860427320243	0.000167147879255	0.169202583918645
1.59950788958815E-05	-79.4092075154549	0.98079375229127	0.00019926722962	0.289799812878747
2.5715011253462E-05	-72.6986613784679	0.978285750609751	0.00015485163205	0.123286513814878
7.9495001842059E-06	-98.0017874599761	1.0284367665576	0.000235290487976	0.417316604932589
2.39140384558484E-05	-73.7658986415839	1.06593857947742	0.000162963285377	0.125619256995986
2.32740230902057E-05	-73.4509687062854	1.02669207491268	0.000158513278215	0.159476686455629
3.19462590682065E-05	-70	1.03893330630766	0.000117563885267	0.01
2.49480717788852E-05	-72.9797852057209	0.995375883024257	0.000155872480737	0.132428975735187
2.68044348528785E-05	-72.2512073645427	0.988430208661585	0.000150133975506	0.104760436513069
3.14079377683983E-05	-70.7138147593573	0.899568870998787	0.000135198235245	0.01
2.21317282148459E-05	-74.1917498817912	1.02781777024313	0.000165473645093	0.234027074170801
2.75180478616686E-05	-71.918464974769	0.996231756906422	0.00014705480046	0.093718730755956
